# Functional dispersion of wetland birds, invertebrates and plants more strongly influenced by hydroperiod than each other

**DOI:** 10.1101/2020.07.29.226910

**Authors:** Jody Daniel, Rebecca C Rooney

**Affiliations:** B2-251, Department of Biology, University of Waterloo, Waterloo, Ontario, Canada, N2L 3G1

**Keywords:** Structural equation model, hydroperiod, Prairie Pothole Region, biological communities, wetland, marsh, functional dispersion, permanence class

## Abstract

The relative role of biological and abiotic filters on the assembly of co-occurring taxa is widely debated. While some authors point to biological interactions (e.g., competition) as the stronger driver of ecological selection, others assert that abiotic conditions are more important because they filter species at the regional level. Because communities influenced by a dominant abiotic filter, (e.g., Prairie Pothole Region (PPR) wetlands, each varying in ponded water permanence), often have strong cross-taxon relationships, we can study these communities to better understand the relative influence of abiotic vs biotic filters on community structure. Using functional dispersion as our measure of communities, we test six alternate hypotheses about the relative importance of various pathways representing influence of biological and permanence filters on birds, aquatic macroinvertebrates and wetland plants in the northwest PPR using structural equation modeling. We aimed to understand whether: 1) ponded water permanence alone explained functional dispersion; 2) the influence of permanence on functional dispersion was direct or mediated; and 3) abiotic filtering by permanence was stronger than biotic filtering by co-occurring taxa. The best model suggests that there is a direct influence of permanence on the functional dispersion of each taxonomic group and that both bird and macroinvertebrate functional dispersion are causally related to plant functional dispersion, though for invertebrates the influence of plants is much less than that of permanence. Thus, the relative importance of wetland permanence and the functional dispersion of co-occurring taxa depends on which taxon is considered in PPR wetlands.
