## Appendix S1 for "Functional dispersion of wetland birds, invertebrates and plants more strongly influenced by hydroperiod than each other"

### Sheet: Birds
Code	Scientific Name	Common Name
ALFL	Recurvirostra americana	Alder Flycatcher
AMAV	Recurvirostra americana	American Avocet
AMBI	Botaurus lentiginosus	American Bittern
AMCO	Fulica americana	American Coot
AMCR	Corvus brachyrhynchos	American Crow
AMGO	Spinus tristis	American Goldfinch
AMRE	Setophaga ruticilla	American Redstart
AMRO	Turdus migratorius	American Robin
AMWI	Anas americana	American Wigeon
BAIS	Ammodramus bairdii	Baird's Sparrow
BAOR	Icterus galbula	Baltimore Oriole
BARS	Hirundo rustica	Barn Swallow
BBMA	Pica hudsonia	Black-billed Magpie
BCCH	Poecile atricapillus	Black-capped Chickadee
BHCO	Molothrus ater	Brown-headed Cowbird
BLJA	Cyanocitta cristata	Blue Jay
BLTE	Chlidonias niger	Black Tern
BNST	Himantopus mexicanus	Black-necked Stilt
BOGU	Chroicocephalus philadelphia	Bonaparte's Gull
BRBL	Euphagus cyanocephalus	Brewer's Blackbird
BRTH	Toxostoma rufum	Brown Thrasher
BUFF	Bucephala albeola	Bufflehead
BWTE	Anas discors	Blue-winged Teal
CANG	Branta canadensis	Canada Goose
CANV	Aythya valisineria	Canvasback
CCSP	Spizella pallida	Clay-colored Sparrow
CEDW	Bombycilla cedrorum	Cedar Waxwing
CHSP	Spizella passerina	Chipping Sparrow
CITE	Anas cyanoptera	Cinnamon Teal
COGR	Quiscalus quiscula	Common Grackle
COLO	Gavia immer	Common Loon
CORA	Corvus corax	Common Raven
COYE	Geothlypis trichas	Common Yellowthroat
DOWO	Picoides pubescens	Downy Woodpecker
EAGR	Podiceps nigricollis	Eared Grebe
EAKI	Tyrannus tyrannus	Eastern Kingbird
EAPH	Sayornis phoebe	Eastern Phoebe
EUST	Sturnus vulgaris	European Starling
FISP	Spizella pusilla	Field Sparrow
FRGU	Leucophaeus pipixcan	Franklin's Gull
GADW	Anas strepera	Gadwall
GBHE	Ardea herodias	Great Blue Heron
GRCA	Dumetella carolinensis	Gray Catbird
GRSP	Ammodramus savannarum	Grasshopper Sparrow
GWTE	Anas crecca	Green-winged Teal
HAWO	Picoides villosus	Hairy Woodpecker
HOGR	Podiceps auritus	Horned Grebe
HOLA	Eremophila alpestris	Horned Lark
HOSP	Passer domesticus	House Sparrow
HOWR	Troglodytes aedon	House Wren
KILL	Charadrius vociferus	Killdeer
LBCU	Numenius americanus	Long-billed Curlew
LCSP	Ammodramus leconteii	Le Conte's Sparrow
LEFL	Empidonax minimus	Least Flycatcher
LESA	Calidris minutilla	Least Sandpiper
LESC	Aythya affinis	Lesser Scaup
LEYE	Tringa flavipes	Lesser Yellowlegs
LISP	Melospiza lincolnii	Lincoln's Sparrow
MAGO	Limosa fedoa	Marbled Godwit
MALL	Anas platyrhynchos	Mallard
MERL	Falco columbarius	Merlin
MODO	Zenaida macroura	Mourning Dove
NESP	Ammodramus nelsoni	Nelson's Sparrow
NOFL	Colaptes auratus	Northern Flicker
NOHA	Circus cyaneus	Northern Harrier
NOPI	Anas acuta	Northern Pintail
NRWS	Stelgidopteryx serripennis	Northern Rough-winged Swallow
NSHO	Anas clypeata	Northern Shoveler
OVEN	Seiurus aurocapilla	Ovenbird
PIWO	Dryocopus pileatus	Pileated Woodpecker
RBGR	Pheucticus ludovicianus	Rose-breasted Grosbeak
RBGU	Larus delawarensis	Ring-billed Gull
RBNU	Sitta canadensis	Red-breasted Nuthatch
RCKI	Regulus calendula	Ruby-crowned Kinglet
REDH	Aythya americana	Redhead
REVI	Vireo olivaceus	Red-eyed Vireo
RENP/RHNP	Phalaropus lobatus	Red-necked Phalarope
RNDU	Aythya collaris	Ring-necked Duck
RTHA	Buteo jamaicensis	Red-tailed Hawk
RUBL	Euphagus carolinus	Rusty Blackbird
RUDU	Oxyura jamaicensis	Ruddy Duck
RUGR	Bonasa umbellus	Ruffed Grouse
RWBL	Agelaius phoeniceus	Red-winged Blackbird
SACR	Antigone canadensis	Sandhill Crane
SAVS	Passerculus sandwichensis	Savannah Sparrow
SORA	Porzana carolina	Sora
SOSP	Melospiza melodia	Song Sparrow
SPPI	Anthus spragueii	Sprague's Pipit
SWHA	Buteo swainsoni	Swainson's Hawk
SWSP	Melospiza georgiana	Swamp Sparrow
SWTH	Catharus ustulatus	Swainson's Thrush
TEWA	Oreothlypis peregrina	Tennessee Warbler
TRES	Tachycineta bicolor	Tree Swallow
UNKN	Unknown	Unknown
UPSA	Bartramia longicauda	Upland Sandpiper
VESP	Pooecetes gramineus	Vesper Sparrow
WAVI	Vireo gilvus	Warbling Vireo
WEME	Sturnella neglecta	Western Meadowlark
WILL	Tringa semipalmata	Willet
WIPH	Phalaropus tricolor	Wilson's Phalarope
WISN	Gallinago delicata	Wilson's Snipe
WTSP	Zonotrichia albicollis	White-throated Sparrow
YEWA	Setophaga petechia	Yellow Warbler
YHBL	Xanthocephalus xanthocephalus	Yellow-headed Blackbird

### Sheet: Macroinvertebrates
Code	Family	Order	Class	Phylum	Common Name
AESHN	Aeshnidae	Odonata	Insecta	Arthropoda	Darners
AMPHI		Amphipoda	Malacostraca	Arthropoda	Scuds
ANISO	Aniso	Odonata	Insecta	Arthropoda	Dragonflies
ANOST		Anostraca	Branchiopoda	Arthropoda	Fairy shrimp
ANTHI	Anthomyiidae	Diptera	Insecta	Arthropoda	Muscoidea flies
BIVAL	Sphaeriidae	Veneroida	Bivalvia	Mollusca	Clams
BAETI	Baetidae	Ephemeroptera	Insecta	Arthropoda	Mayflies
BRACH	Brachycentridae	Trichoptera	Insecta	Arthropoda	Humpless casemaker
CAENI	Caenidae	Ephemeroptera	Insecta	Arthropoda	Small squaregilled mayflies
CERAT	Ceratopogonidae	Diptera	Insecta	Arthropoda	Biting midges
CHAOB	Chaoboridae	Diptera	Insecta	Arthropoda	Phantom midges
CHIRO	Chironomidae	Diptera	Insecta	Arthropoda	Non-biting midges
CHRYS	Chrysomelidae	Coleoptera	Insecta	Arthropoda	Leaf beetles
COENA	Coenagrionidae	Odonata	Insecta	Arthropoda	Narrow-winged damseflies
COLEO		Coleoptera	Insecta	Arthropoda	Beetles
COLLE		Collembola	Insecta	Arthropoda	Springtails
CONCH		Conchostraca	Branchiopoda	Arthropoda	Claim shrimp
CORIX	Corixidae	Hemiptera	Insecta	Arthropoda	Water boatmen
CULIC	Culicidae	Diptera	Insecta	Arthropoda	Mosquitos
CURCU	Curculionidae	Coleoptera	Insecta	Arthropoda	Weevils
DIPTE		Diptera	Insecta	Arthropoda	Flies
DIXID	Dixidae	Diptera	Insecta	Arthropoda	Meniscus midges
DOLIC	Dolichopodidae	Diptera	Insecta	Arthropoda	Longlegged flies
DYTIS	Dytiscidae	Coleoptera	Insecta	Arthropoda	Predaceous diving beetles
ELMID	Elmidae	Coleoptera	Insecta	Arthropoda	Riffle beetles
EMPID	Empididae	Diptera	Insecta	Arthropoda	Dance flies
EPHEM		Ephemeroptera	Insecta	Arthropoda	Mayflies
EPHYD	Ephydridae	Diptera	Insecta	Arthropoda	Shore flies
GASTR			Gastropoda	Mollusca	Snails and slugs
GERRI	Gerridae	Hemiptera	Insecta	Arthropoda	Water striders
GYRIN	Gyrinidae	Coleoptera	Insecta	Arthropoda	Whirlygig beetles
HALIP	Haliplidae	Coleoptera	Insecta	Arthropoda	Crawling water beetles
HEBRI	Hebridae	Hemiptera	Insecta	Arthropoda	Velvet water bugs
HEMI		Hemiptera	Insecta	Arthropoda	True Bugs
HIRUD		Hirudinea	Clitellata	Annelida	Leeches
HYARC	Hydrachnidia	Trombidiformes	Arachnida	Arthropoda	Water mites
HYDRA	Hydraenidae	Coleoptera	Insecta	Arthropoda	Minute moss beetles
HYDRO	Hydrophilidae	Coleoptera	Insecta	Arthropoda	Water scavenger beetles
HYZOA			Hydrazoa	Cnidaria	Hydra
LEPID		Lepidoptera	Insecta	Arthropoda	Moths and butterflies
LEPTO	Leptoceridae	Trichoptera	Insecta	Arthropoda	Long-horned caddisflies
LESTI	Lestidae	Odonata	Insecta	Arthropoda	Spread-winged damselflies
LIBEL	Libellulidae	Odonata	Insecta	Arthropoda	Skimmers
LIMNE	Limnephilidae	Trichoptera	Insecta	Arthropoda	Northern caddiesflies
LYMNA	Lymnaeidae		Gastropoda	Mollusca	Pond snails
MESOV	Mesoveliidae	Hemiptera	Insecta	Arthropoda	Water treaders
MUSCI	Muscidae	Diptera	Insecta	Arthropoda	House flies
NEMAT				Nematoda	Roundworms
NOCTU	Noctuidae	Lepidoptera	Insecta	Arthropoda	Owlet moths
NOTON	Notonectidae	Hemiptera	Insecta	Arthropoda	Backswimmers
NOTOS		Notostraca	Branchiopoda	Arthropoda	Tadpole shrimp
OLIGO			Oligochaeta	Annelida	Worms
OSTRA		Ostracoda	Ostracoda	Arthropoda	Seed shrimp
PHALA	Phalacridae	Coleoptera	Insecta	Arthropoda	Shining Flower Beetles
PLANO	Planorbidae		Gastropoda	Mollusca	Ramshorn snails
PSYCH	Psychodidae	Diptera	Insecta	Arthropoda	Moth flies/Drain flies
PTILI	Ptiliidae	Coleoptera	Insecta	Arthropoda	Net-winged beetles
PYRAL	Pyralidae	Lepidoptera	Insecta	Arthropoda	Snout moths
SALDI	Saldidae	Hemiptera	Insecta	Arthropoda	Shore bugs
SALPI	Salpingidae	Coleoptera	Insecta	Arthropoda	Narrow-waisted bark beetles
SCIOM	Sciomyzidae	Diptera	Insecta	Arthropoda	Marsh flies
SCIRT	Scirtidae	Coleoptera	Insecta	Arthropoda	Marsh beetles
SIPHL	Siphlonuridae	Trichoptera	Insecta	Arthropoda	Primitive minnow mayfly
STAPH	Staphylinidae	Coleoptera	Insecta	Arthropoda	Rove beetles
STRAT	Stratiomyidae	Diptera	Insecta	Arthropoda	Soldier flies
SYRPH	Syrphidae	Diptera	Insecta	Arthropoda	Flower flies
TABAN	Tabanidae	Diptera	Insecta	Arthropoda	Horse and deer flies
TARDI				Tardigrada	Water bears
TIPUL	Tipulidae	Diptera	Insecta	Arthropoda	Crane flies
TRICH		Trichoptera	Insecta	Arthropoda	Caddiesflies
VELII	Veliidae	Hemiptera	Insecta	Arthropoda	Smaller water striders
ZYGOP		Odonata	Insecta	Arthropoda	Damselflies

### Sheet: Plants
Code	Scientific Name	Genus	Specific Epithet	Subspecies/Variety	Common Name	Taxonomic Level	Family
ACHALPIN	Achillea alpina	Achillea	alpina		Siberian Yarrow	S	Asteraceae
ACHMILLE	Achillea millefolium	Achillea	millefolium		Common Yarrow	S	Asteraceae
ACOCALAM	Acorus calamus	Acorus	calamus		Sweet-Flag	S	Acoraceae
AGRSTRIA	Agrimonia striata	Agrimonia	striata		Roadside Agrimony	S	Rosaceae
AGRCRIST	Agropyron cristatum	Agropyron	cristatum	ssp. pectinatum	Crested Wheatgrass	S	Poaceae
AGRGIGAN	Agrostis gigantea	Agrostis	gigantea		Redtop	S	Poaceae
AGRSCABR	Agrostis scabra	Agrostis	scabra		Ticklegrass	S	Poaceae
ALITRIVI	Alisma triviale	Alisma	triviale		Northern Water Plantain	S	Alismataceae
ALOAEQUA	Alopecurus aequalis	Alopecurus	aequalis		Short-Awn Meadow-Foxtail	S	Poaceae
ALOPRATE	Alopecurus pratensis	Alopecurus	pratensis		Field Meadow-Foxtail	S	Poaceae
AMARETRO	Amaranthus retroflexus	Amaranthus	retroflexus		Redroot Pigweed	S	Amaranthaceae
AMEALNIF	Amelanchier alnifolia	Amelanchier	alnifolia		Saskatoon Berry	S	Rosaceae
ANAMINIM	Anagallis minima	Anagallis	minima		Chaffweed	S	Primulaceae
ANECANAD	Anemone canadensis	Anemone	canadensis		Canada Anemone	S	Ranunculaceae
ANTPARVI	Antennaria parvifolia	Antennaria	parvifolia		Small-Leaf Pussytoes	S	Asteraceae
ARNCHAMI	Arnica chamissonis	Arnica	chamissonis		Chamisso Arnica	S	Asteraceae
ARTBIENN	Artemisia biennis	Artemisia	biennis		Biennial Sagewort	S	Asteraceae
ARTCAMPE	Artemisia campestris	Artemisia	campestris	ssp. caudata	Common Sagewort	S	Asteraceae
ARTLONGI	Artemisia longifolia	Artemisia	longifolia		Longleaf Sagebrush	S	Asteraceae
ARTLUDOV	Artemisia ludoviciana	Artemisia	ludoviciana		Gray Sagewort	S	Asteraceae
ATRPROST	Atriplex prostrata	Atriplex	prostrata		Triangle Orache	S	Amaranthaceae
AVEFATUA	Avena fatua	Avena	fatua		Wild Oats	S	Poaceae
BECSYZIG	Beckmannia syzigachne	Beckmannia	syzigachne	ssp. syzigachne	American Sloughgrass	S	Poaceae
BIDCERNU	Bidens cernua	Bidens	cernua		Nodding Beggarticks	S	Asteraceae
BOLMARIT	Bolboschoenus maritimus	Bolboschoenus	maritimus		Cosmopolitan Bulrush	S	Cyperaceae
BRANAPUS	Brassica napus	Brassica	napus		Argentine Canola	S	Brassicaceae
BROINERM	Bromus inermis	Bromus	inermis		Smooth Brome	S	Poaceae
CALCANAD	Calamagrostis canadensis	Calamagrostis	canadensis	var. canadensis	Bluejoint	S	Poaceae
CALSTRIC	Calamagrostis stricta	Calamagrostis	stricta	ssp. inexpansa	Slimstem Reedgrass	S	Poaceae
CALLPALU	Calla palustris	Calla	palustris		Water Arum	S	Araceae
CALIPALU	Callitriche palustris	Callitriche	palustris		Vernal Water-Starwort	S	Plantaginaceae
CALTPALU	Caltha palustris	Caltha	palustris		Yellow Marsh Marigold	S	Ranunculaceae
CAPBURSA	Capsella bursa-pastoris	Capsella	bursa-pastoris		Shepherd's Purse	S	Brassicaceae
CARAQUAT	Carex aquatilis	Carex	aquatilis		Water Sedge	S	Cyperaceae
CARATHER	Carex atherodes	Carex	atherodes		Awned Sedge	S	Cyperaceae
CARATHRO	Carex athrostachya	Carex	athrostachya		Slender-Beak Sedge	S	Cyperaceae
CARBEBBI	Carex bebbii	Carex	bebbii		Bebb's Sedge	S	Cyperaceae
CARBREVI	Carex brevior	Carex	brevior		Shortbeak Sedge	S	Cyperaceae
CARDIAND	Carex diandra	Carex	diandra		Two-Stamened Sedge	S	Cyperaceae
CARLACUS	Carex lacustris	Carex	lacustris		Lakebank Sedge	S	Cyperaceae
CARPELLI	Carex pellita	Carex	pellita		Woolly Sedge	S	Cyperaceae
CARPRAEG	Carex praegracilis	Carex	praegracilis		Clustered Field Sedge	S	Cyperaceae
CARPRATI	Carex praticola	Carex	praticola		Meadow Sedge	S	Cyperaceae
CARRETRO	Carex retrorsa	Carex	retrorsa		Knotsheath Sedge	S	Cyperaceae
CARSARTW	Carex sartwellii	Carex	sartwellii		Sartwell's Sedge	S	Cyperaceae
CAREX_SP	Carex sp.	Carex	sp.		Sedge	G	Cyperaceae
CARSYCHN	Carex sychnocephala	Carex	sychnocephala		Many-Headed Sedge	S	Cyperaceae
CARUTRIC	Carex utriculata	Carex	utriculata		Northwest Territory Sedge	S	Cyperaceae
CARCARVI	Carum carvi	Carum	carvi		Wild Caraway	S	Apiaceae
CERARVEN	Cerastium arvense	Cerastium	arvense		Field Chickweed	S	Caryophyllaceae
CHAANGUS	Chamerion angustifolium ssp. angustifolium	Chamerion	angustifolium	ssp. angustifolium	Fireweed	S	Onagraceae
CHEALBUM	Chenopodium album	Chenopodium	album		Common Lambsquarters	S	Amaranthaceae
CHECAPIT	Chenopodium capitatum	Chenopodium	capitatum		Strawberry Blite	S	Amaranthaceae
CHERUBRU	Chenopodium rubrum	Chenopodium	rubrum		Red Goosefoot	S	Amaranthaceae
CICMACUL	Cicuta maculata	Cicuta	maculata	var. angustifolia	Spotted Water Hemlock	S	Apiaceae
CIRARVEN	Cirsium arvense	Cirsium	arvense		Canada Thistle	S	Asteraceae
CIRVULGA	Cirsium vulgare	Cirsium	vulgare		Bull Thistle	S	Asteraceae
COLLINEA	Collomia linearis	Collomia	linearis		Narrow-Leaf Mountain Trumpet	S	Polemoniaceae
COMPALUS	Comarum palustre	Comarum	palustre		Purple Marshlocks	S	Rosaceae
CORSERIC	Cornus sericea	Cornus	sericea	ssp. sericea	Red Osier Dogwood	S	Cornaceae
CRETECTO	Crepis tectorum	Crepis	tectorum		Narrow-Leaf Hawk's Beard	S	Asteraceae
DESCESPI	Deschampsia cespitosa	Deschampsia	cespitosa	ssp. cespitosa	Tufted Hairgrass	S	Poaceae
DESSOPHI	Descurainia sophia	Descurainia	sophia		Flaxweed Tansymustard	S	Brassicaceae
ECHCRUSG	Echinochloa crus-galli	Echinochloa	crus-galli		Barnyard Grass	S	Poaceae
ELACOMMU	Elaeagnus commutata	Elaeagnus	commutata		Silverberry	S	Elaeagnaceae
ELEACICU	Eleocharis acicularis	Eleocharis	acicularis		Needle Spikerush	S	Cyperaceae
ELEPALUS	Eleocharis palustris	Eleocharis	palustris		Creeping Spikerush	S	Cyperaceae
ELYREPEN	Elymus repens	Elymus	repens		Quackgrass	S	Poaceae
ELYTRACH	Elymus trachycaulus	Elymus	trachycaulus		Slender Wheatgrass	S	Poaceae
EPICAMPE	Epilobium campestre	Epilobium	campestre		Smooth Spike-Primrose	S	Onagraceae
EPICILIA	Epilobium ciliatum	Epilobium	ciliatum	ssp. glandulosum	Fringed Willow-Herb	S	Onagraceae
EPILEPTO	Epilobium leptophyllum	Epilobium	leptophyllum		Bog Willow-Herb	S	Onagraceae
EPIPALUS	Epilobium palustre	Epilobium	palustre		Marsh Willow-Herb	S	Onagraceae
EQUARVEN	Equisetum arvense	Equisetum	arvense		Common Horsetail	S	Equisetaceae
EQUFLUVI	Equisetum fluviatile	Equisetum	fluviatile		River Horsetail	S	Equisetaceae
EQUHYMAL	Equisetum hyemale	Equisetum	hyemale	ssp. affine	Scouring Horsetail	S	Equisetaceae
EQUPALUS	Equisetum palustre	Equisetum	palustre		Marsh Horsetail	S	Equisetaceae
EQUPRATE	Equisetum pratense	Equisetum	pratense		Meadow Horsetail	S	Equisetaceae
ERILONCH	Erigeron lonchophyllus	Erigeron	lonchophyllus		Low-Meadow Fleabane	S	Asteraceae
ERIPHILA	Erigeron philadelphicus	Erigeron	philadelphicus		Philadelphia Fleabane	S	Asteraceae
ERIGRACI	Eriophorum gracile	Eriophorum	gracile		Slender Cotton-Grass	S	Cyperaceae
ERUGALLI	Erucastrum gallicum	Erucastrum	gallicum		Common Dog-Mustard	S	Brassicaceae
ERYCHEIR	Erysimum cheiranthoides	Erysimum	cheiranthoides		Wallflower Mustard	S	Brassicaceae
EURCONSP	Eurybia conspicua	Eurybia	conspicua		Western Showy Aster	S	Asteraceae
FAGESCUL	Fagopyrum esculentum	Fagopyrum	esculentum		Common Buckwheat	S	Polygonaceae
FALCONVO	Fallopia convolvulus	Fallopia	convolvulus		Black Bindweed	S	Polygonaceae
FALSCAND	Fallopia scandens	Fallopia	scandens		Climbing False Buckwheat	S	Polygonaceae
FESSAXIM	Festuca saximontana	Festuca	saximontana		Rocky Mountain Fescue	S	Poaceae
FRAVESCA	Fragaria vesca	Fragaria	vesca		Woodland Strawberry	S	Rosaceae
FRAVIRGI	Fragaria virginiana	Fragaria	virginiana	ssp. glauca	Wild Strawberry	S	Rosaceae
GALTETRA	Galeopsis tetrahit	Galeopsis	tetrahit		Brittle-Stem Hedge-Nettle	S	Lamiaceae
GALTRIFI	Galium trifidum	Galium	trifidum		Small Bedstraw	S	Rubiaceae
GALTRIFL	Galium triflorum	Galium	triflorum		Sweet Bedstraw	S	Rubiaceae
GEUALEPP	Geum aleppicum	Geum	aleppicum		Yellow Avens	S	Rosaceae
GEUMACRO	Geum macrophyllum	Geum	macrophyllum	var. princisum	Large-Leaf Avens	S	Rosaceae
GEURIVAL	Geum rivale	Geum	rivale		Purple Avens	S	Rosaceae
GLYBOREA	Glyceria borealis	Glyceria	borealis		Northern Manna Grass	S	Poaceae
GLYGRAND	Glyceria grandis	Glyceria	grandis		American Manna Grass	S	Poaceae
GLYSTRIA	Glyceria striata	Glyceria	striata		Fowl Manna Grass	S	Poaceae
GRANEGLE	Gratiola neglecta	Gratiola	neglecta		Clammy Hedge-Hyssop	S	Plantaginaceae
GRISQUAR	Grindelia squarrosa	Grindelia	squarrosa		Curlytop Gumweed	S	Asteraceae
HIEUMBAL	Hieracium umbellatum	Hieracium	umbellatum		Canadian Hawkweed	S	Asteraceae
HIPVULGA	Hippuris vulgaris	Hippuris	vulgaris		Common Mare's Tail	S	Plantaginaceae
HORJUBAT	Hordeum jubatum	Hordeum	jubatum		Foxtail Barley	S	Poaceae
HORVULGA	Hordeum vulgare	Hordeum	vulgare		Common Barley	S	Poaceae
JUNBALTI	Juncus balticus	Juncus	balticus	ssp. ater	Baltic Rush	S	Juncaceae
JUNLONGI	Juncus longistylus	Juncus	longistylus		Long-Style Rush	S	Juncaceae
JUNNODOS	Juncus nodosus	Juncus	nodosus		Jointed Rush	S	Juncaceae
JUNVASEY	Juncus vaseyi	Juncus	vaseyi		Vasey's Rush	S	Juncaceae
KRALANAT	Krascheninnikovia lanata	Krascheninnikovia	lanata		Winterfat	S	Amaranthaceae
LACSERRI	Lactuca serriola	Lactuca	serriola		Prickly Lettuce	S	Asteraceae
LATOCHRO	Lathyrus othroleucus	Lathyrus	othroleucus		Cream Peavine	S	Fabaceae
LEMMINOR	Lemna minor	Lemna	minor		Common Duckweed	S	Araceae
LEMTRISU	Lemna trisulca	Lemna	trisulca		Ivy-Leaf Duckweed	S	Araceae
LINUSITA	Linum usitatissimum	Linum	usitatissimum		Common Flax	S	Linaceae
LYCASPER	Lycopus asper	Lycopus	asper		Rough Water Hore-Hound	S	Lamiaceae
LYSCILIA	Lysimachia ciliata	Lysimachia	ciliata		Fringed Yellow Loosestrife	S	Primulaceae
LYSMARIT	Lysimachia maritima	Lysimachia	maritima		Sea Milkwort	S	Primulaceae
LYSTHYRS	Lysimachia thyrsiflora	Lysimachia	thyrsiflora		Tufted Yellow Loosestrife	S	Primulaceae
MAISTELL	Maianthemum stellatum	Maianthemum	stellatum		False Solomon's Seal	S	Asparagaceae
MALNEGLE	Malva neglecta	Malva	neglecta		Roundleaf Mallow	S	Malvaceae
MEDSATIV	Medicago sativa	Medicago	sativa		Alfalfa	S	Fabaceae
MELALBUS	Melilotus albus	Melilotus	albus		White Sweet-Clover	S	Fabaceae
MELIL_SP	Melilotus sp.	Melilotus	sp.		Sweet-Clover	G	Fabaceae
MENARVEN	Mentha arvensis	Mentha	arvensis		Wild Mint	S	Lamiaceae
MONNUTTA	Monolepis nuttalliana	Monolepis	nuttalliana		Nuttall's Poverty-Weed	S	Amaranthaceae
MUHRICHA	Muhlenbergia richardsonis	Muhlenbergia	richardsonis		Mat Muhly	S	Poaceae
MULOBLON	Mulgedium oblongifolium	Mulgedium	oblongifolium		Blue Lettuce	S	Asteraceae
PENPROCE	Penstemon procerus	Penstemon	procerus		Pincushion Beardtongue	S	Plantaginaceae
PERAMPHI	Persicaria amphibia	Persicaria	amphibia		Water Knotweed	S	Polygonaceae
PERLAPAT	Persicaria lapathifolia	Persicaria	lapathifolia		Curlytop Knotweed	S	Polygonaceae
PETFRIGI	Petasites frigidus	Petasites	frigidus	var. sagittatus	Arctic Sweet Colt's-Foot	S	Asteraceae
PHAARUND	Phalaris arundinacea	Phalaris	arundinacea		Reed Canary Grass	S	Poaceae
PHLPRATE	Phleum pratense	Phleum	pratense		Common Timothy	S	Poaceae
PLASCOUL	Plagiobothrys scouleri	Plagiobothrys	scouleri		Scouler's Popcornflower	S	Boraginaceae
PLAMAJOR	Plantago major	Plantago	major		Broadleaf Plantain	S	Plantaginaceae
PLAHYPER	Platanthera hyperborea	Platanthera	hyperborea		Northern Bog Orchid	S	Orchidaceae
POAPALUS	Poa palustris	Poa	palustris		Fowl Bluegrass	S	Poaceae
POAPRATE	Poa pratensis	Poa	pratensis		Kentucky Bluegrass	S	Poaceae
POLAVICU	Polygonum aviculare	Polygonum	aviculare	ssp. depressum	Prostrate Knotweed	S	Polygonaceae
POLRAMOS	Polygonum ramosissimum	Polygonum	ramosissimum		Bushy Knotweed	S	Polygonaceae
POPBALSA	Populus balsamifera	Populus	balsamifera		Balsam Poplar	S	Salicaceae
POPTREMU	Populus tremuloides	Populus	tremuloides		Trembling Aspen	S	Salicaceae
POTGRAMI	Potamogeton gramineus	Potamogeton	gramineus		Variableleaf Pondweed	S	Potamogetonaceae
POTRICHA	Potamogeton richardsonii	Potamogeton	richardsonii		Richardson's Pondweed	S	Potamogetonaceae
POTANSER	Potentilla anserina	Potentilla	anserina		Silverweed Cinquefoil	S	Rosaceae
POTNORVE	Potentilla norvegica	Potentilla	norvegica		Norwegian Cinquefoil	S	Rosaceae
POTRIVAL	Potentilla rivalis	Potentilla	rivalis		Brook Cinquefoil	S	Rosaceae
PYRASARI	Pyrola asarifolia	Pyrola	asarifolia		Pink Wintergreen	S	Pyrolaceae
RANAQUAT	Ranunculus aquatilis	Ranunculus	aquatilis	var. diffusus	Water Buttercup	S	Ranunculaceae
RANCYMBA	Ranunculus cymbalaria	Ranunculus	cymbalaria		Alkali Buttercup	S	Ranunculaceae
RANGMELI	Ranunculus gmelinii	Ranunculus	gmelinii		Gmelin's Buttercup	S	Ranunculaceae
RANMACOU	Ranunculus macounii	Ranunculus	macounii		Macoun's Buttercup	S	Ranunculaceae
RANSCELE	Ranunculus sceleratus	Ranunculus	sceleratus	var. multifidus	Celeryleaf Buttercup	S	Ranunculaceae
RANUN_SP	Ranunculus sp.	Ranunculus	sp.		Buttercup	G	Ranunculaceae
RIBLACUS	Ribes lacustre	Ribes	lacustre		Prickly Currant	S	Grossulariaceae
RIBOXYAC	Ribes oxyacanthoides	Ribes	oxyacanthoides		Canadian Gooseberry	S	Grossulariaceae
RORPALUS	Rorippa palustris	Rorippa	palustris		Marsh Yellowcress	S	Brassicaceae
ROSACICU	Rosa acicularis	Rosa	acicularis	ssp. sayi	Prickly Rose	S	Rosaceae
RUBPUBES	Rubus pubescens	Rubus	pubescens		Dwarf Red Raspberry	S	Rosaceae
RUBSACHA	Rubus sachalinensis	Rubus	sachalinensis	var. sachalinensis	Common Red Raspberry	S	Rosaceae
RUMBRITA	Rumex britannica	Rumex	britannica		Greater Water Dock	S	Polygonaceae
RUMCRISP	Rumex crispus	Rumex	crispus		Curly Dock	S	Polygonaceae
RUMFUEGI	Rumex fueginus	Rumex	fueginus		Golden Dock	S	Polygonaceae
RUMOCCID	Rumex occidentalis	Rumex	occidentalis		Western Dock	S	Polygonaceae
RUMSALIC	Rumex salicifolius	Rumex	salicifolius		Willow Dock	S	Polygonaceae
RUMEX_SP	Rumex sp.	Rumex	sp.		Dock	G	Polygonaceae
SAGCUNEA	Sagittaria cuneata	Sagittaria	cuneata		Arum-Leaf Arrowhead	S	Alismataceae
SALRUBRA	Salicornia rubra	Salicornia	rubra		Red Samphire	S	Amaranthaceae
SALBEBBI	Salix bebbiana	Salix	bebbiana		Bebb's Willow	S	Salicaceae
SALDISCO	Salix discolor	Salix	discolor		Pussy Willow	S	Salicaceae
SALEXIGU	Salix exigua	Salix	exigua		Sandbar Willow	S	Salicaceae
SALLASIA	Salix lasiandra	Salix	lasiandra	var. lasiandra	Pacific Willow	S	Salicaceae
SALLUCID	Salix lucida	Salix	lucida		Shining Willow	S	Salicaceae
SALMACCA	Salix maccalliana	Salix	maccalliana		McCalla's Willow	S	Salicaceae
SALPETIO	Salix petiolaris	Salix	petiolaris		Meadow Willow	S	Salicaceae
SALPLANI	Salix planifolia	Salix	planifolia		Plain-Leaf Willow	S	Salicaceae
SALPSEUD	Salix pseudomonticola	Salix	pseudomonticola		False Mountain Willow	S	Salicaceae
SALPYRIF	Salix pyrifolia	Salix	pyrifolia		Balsam Willow	S	Salicaceae
SALSERIS	Salix serissima	Salix	serissima		Autumn Willow	S	Salicaceae
SALIX_SP	Salix sp.	Salix	sp.		Willow	G	Salicaceae
SCHACUTU	Schoenoplectus acutus	Schoenoplectus	acutus	var. acutus	Hard-Stem Bulrush	S	Cyperaceae
SCHPUNGE	Schoenoplectus pungens	Schoenoplectus	pungens	var. pungens	Common Three-Square Bulrush	S	Cyperaceae
SCHOE_SP	Schoenoplectus sp.	Schoenoplectus	sp.		Bulrush	G	Cyperaceae
SCHTABER	Schoenoplectus tabernaemontani	Schoenoplectus	tabernaemontani		Soft-Stem Bulrush	S	Cyperaceae
SCIMICRO	Scirpus microcarpus	Scirpus	microcarpus		Panicled Bulrush	S	Cyperaceae
SCOFESTU	Scolochloa festucacea	Scolochloa	festucacea		Common Rivergrass	S	Poaceae
SCUGALER	Scutellaria galericulata	Scutellaria	galericulata		Marsh Skullcap	S	Lamiaceae
SENVULGA	Senecio vulgaris	Senecio	vulgaris		Common Groundsel	S	Asteraceae
SISMONTA	Sisyrinchium montanum	Sisyrinchium	montanum		Mountain Blue-Eyed Grass	S	Iridaceae
SIUSUAVE	Sium suave	Sium	suave		Common Water Parsnip	S	Apiaceae
SOLALTIS	Solidago altissima	Solidago	altissima	ssp. gilvocanescens	Canada Goldenrod	S	Asteraceae
SONARVEN	Sonchus arvensis	Sonchus	arvensis		Perennial Sow-Thistle	S	Asteraceae
SONASPER	Sonchus asper	Sonchus	asper		Prickly Sow-Thistle	S	Asteraceae
SONOLERA	Sonchus oleraceus	Sonchus	oleraceus		Annual Sow-Thistle	S	Asteraceae
SPAANGUS	Sparganium angustifolium	Sparganium	angustifolium		Narrow-Leaf Bur-Reed	S	Typhaceae
SPAEURYC	Sparganium eurycarpum	Sparganium	eurycarpum		Giant Bur-Reed	S	Typhaceae
SPESALIN	Spergularia salina	Spergularia	salina		Salt Sandspurry	S	Caryophyllaceae
SPHINTER	Sphenopholis intermedia	Sphenopholis	intermedia		Slender Wedgegrass	S	Poaceae
SPOCRYPT	Sporobolus cryptandrus	Sporobolus	cryptandrus		Sand Dropseed	S	Poaceae
STAPILOS	Stachys pilosa	Stachys	pilosa	var. pilosa	Hairy Hedgenettle	S	Lamiaceae
STELONGI	Stellaria longifolia	Stellaria	longifolia		Long-Leag Starwort	S	Caryophyllaceae
STEMEDIA	Stellaria media	Stellaria	media		Common Chickweed	S	Caryophyllaceae
SUACALCE	Suaeda calceoliformis	Suaeda	calceoliformis		Paiuteweed	S	Amaranthaceae
SYMOCCID	Symphoricarpos occidentalis	Symphoricarpos	occidentalis		Western Snowberry	S	Caprifoliaceae
SYMBOREA	Symphyotrichum boreale	Symphyotrichum	boreale		Northern Bog Aster	S	Asteraceae
SYMERICO	Symphyotrichum ericoides	Symphyotrichum	ericoides	var. pansum	White Heath Aster	S	Asteraceae
SYMLANCE	Symphyotrichum lanceolatum	Symphyotrichum	lanceolatum	var. hesperium	White Panicle Aster	S	Asteraceae
SYMPUNIC	Symphyotrichum puniceum	Symphyotrichum	puniceum	var. puniceum	Purplestem Aster	S	Asteraceae
TANVULGA	Tanacetum vulgare	Tanacetum	vulgare		Common Tansy	S	Asteraceae
TAROFFIC	Taraxacum officinale	Taraxacum	officinale		Common Dandelion	S	Asteraceae
TEPPALUS	Tephroseris palustris	Tephroseris	palustris		Marsh Fleabane	S	Asteraceae
THLARVEN	Thlaspi arvense	Thlaspi	arvense		Field Pennycress	S	Brassicaceae
TRADUBIU	Tragopogon dubius	Tragopogon	dubius		Goat's Beard	S	Asteraceae
TRIHYBRI	Trifolium hybridum	Trifolium	hybridum		Alsike Clover	S	Fabaceae
TRIMARIT	Triglochin maritima	Triglochin	maritima		Seaside Arrow-Grass	S	Juncaginaceae
TYPLATIF	Typha latifolia	Typha	latifolia		Common Cattail	S	Typhaceae
UNKASTER	Unidentifiable Asteraceae	Unidentifiable Asteraceae				F	Asteraceae
UNKBRASS	Unidentifiable Brassicaceae	Unidentifiable Brassicaceae				F	Brassicaceae
UNKCARYO	Unidentifiable Caryophyllaceae	Unidentifiable Caryophyllaceae				F	Caryophyllaceae
UNKPOACE	Unidentifiable Poaceae	Unidentifiable Poaceae				F	Poaceae
URTDIOCA	Urtica dioica	Urtica	dioica	ssp. gracilis	Stinging Nettle	S	Urticaceae
UTRVULGA	Utricularia vulgaris	Utricularia	vulgaris	ssp. macrorhiza	Common Bladderwort	S	Lentibulariaceae
VERPEREG	Veronica peregrina	Veronica	peregrina		Purslane Speedwell	S	Plantaginaceae
VERSCUTE	Veronica scutellata	Veronica	scutellata		Marsh Speedwell	S	Plantaginaceae
VICAMERI	Vicia americana	Vicia	americana		American Vetch	S	Fabaceae
VIOADUNC	Viola adunca	Viola	adunca		Early Blue Violet	S	Violaceae
VIOCANAD	Viola canadensis	Viola	canadensis		Canda White Violet	S	Violaceae
VIOSOROR	Viola sororia	Viola	sororia	var. affinis	Common Blue Violet	S	Violaceae
