## Appendix S2 for "Functional dispersion of wetland birds, invertebrates and plants more strongly influenced by hydroperiod than each other"

### Sheet: Birds Groups
Group Class	Group Code	Meaning	Source
Diet Classification	Carniv	Carnivore	﻿Croonquist and Brooks, 1991; De Graaf et al., 1985; O’Connell et al., 1998; Veselka et al., 2010; ﻿DeGraaf et al., 1991; Ehrilich et al., 1988
Diet Classification	Herbiv	Herbivore	﻿Croonquist and Brooks, 1991; De Graaf et al., 1985; O’Connell et al., 1998; Veselka et al., 2010; ﻿DeGraaf et al., 1991; Ehrilich et al., 1988
Diet Classification	Omniv	Omnivore	﻿Croonquist and Brooks, 1991; De Graaf et al., 1985; O’Connell et al., 1998; Veselka et al., 2010; ﻿DeGraaf et al., 1991; Ehrilich et al., 1988
Migration Habitat	Res	Resident	﻿Croonquist and Brooks, 1991; De Graaf et al., 1985; O’Connell et al., 1998; Veselka et al., 2010; ﻿DeGraaf et al., 1991; Ehrilich et al., 1988
Migration Habitat	TrpclMgr	Tropical Migrant	﻿Croonquist and Brooks, 1991; De Graaf et al., 1985; O’Connell et al., 1998; Veselka et al., 2010; ﻿DeGraaf et al., 1991; Ehrilich et al., 1988
Primary Diet	AqInsect	Aquatic Insects	﻿Croonquist and Brooks, 1991; De Graaf et al., 1985; O’Connell et al., 1998; Veselka et al., 2010; ﻿DeGraaf et al., 1991; Ehrilich et al., 1988
Primary Diet	AqPlnts	Aquatic Plants	﻿Croonquist and Brooks, 1991; De Graaf et al., 1985; O’Connell et al., 1998; Veselka et al., 2010; ﻿DeGraaf et al., 1991; Ehrilich et al., 1988
Primary Diet	Carrion	Carrion	﻿Croonquist and Brooks, 1991; De Graaf et al., 1985; O’Connell et al., 1998; Veselka et al., 2010; ﻿DeGraaf et al., 1991; Ehrilich et al., 1988
Primary Diet	Fish	Fish	﻿Croonquist and Brooks, 1991; De Graaf et al., 1985; O’Connell et al., 1998; Veselka et al., 2010; ﻿DeGraaf et al., 1991; Ehrilich et al., 1988
Primary Diet	Fruit	Fruit	﻿Croonquist and Brooks, 1991; De Graaf et al., 1985; O’Connell et al., 1998; Veselka et al., 2010; ﻿DeGraaf et al., 1991; Ehrilich et al., 1988
Primary Diet	Grains	Grains	﻿Croonquist and Brooks, 1991; De Graaf et al., 1985; O’Connell et al., 1998; Veselka et al., 2010; ﻿DeGraaf et al., 1991; Ehrilich et al., 1988
Primary Diet	Insects	Insects	﻿Croonquist and Brooks, 1991; De Graaf et al., 1985; O’Connell et al., 1998; Veselka et al., 2010; ﻿DeGraaf et al., 1991; Ehrilich et al., 1988
Primary Diet	Nuts	Nuts	﻿Croonquist and Brooks, 1991; De Graaf et al., 1985; O’Connell et al., 1998; Veselka et al., 2010; ﻿DeGraaf et al., 1991; Ehrilich et al., 1988
Primary Diet	Plants	Plants	﻿Croonquist and Brooks, 1991; De Graaf et al., 1985; O’Connell et al., 1998; Veselka et al., 2010; ﻿DeGraaf et al., 1991; Ehrilich et al., 1988
Primary Diet	Seeds	Seeds	﻿Croonquist and Brooks, 1991; De Graaf et al., 1985; O’Connell et al., 1998; Veselka et al., 2010; ﻿DeGraaf et al., 1991; Ehrilich et al., 1988
Primary Diet	SmAnml	Small Animals	﻿Croonquist and Brooks, 1991; De Graaf et al., 1985; O’Connell et al., 1998; Veselka et al., 2010; ﻿DeGraaf et al., 1991; Ehrilich et al., 1988
Primary Feeding Habit	ArlFrgr	Aerial Forager	﻿Croonquist and Brooks, 1991; De Graaf et al., 1985; O’Connell et al., 1998; Veselka et al., 2010; ﻿DeGraaf et al., 1991; Ehrilich et al., 1988
Primary Feeding Habit	ArlPrst	Aerial Pursuit	﻿Croonquist and Brooks, 1991; De Graaf et al., 1985; O’Connell et al., 1998; Veselka et al., 2010; ﻿DeGraaf et al., 1991; Ehrilich et al., 1988
Primary Feeding Habit	BrkGln	Bark Gleaner	﻿Croonquist and Brooks, 1991; De Graaf et al., 1985; O’Connell et al., 1998; Veselka et al., 2010; ﻿DeGraaf et al., 1991; Ehrilich et al., 1988
Primary Feeding Habit	Dbblr	Dabbler	﻿Croonquist and Brooks, 1991; De Graaf et al., 1985; O’Connell et al., 1998; Veselka et al., 2010; ﻿DeGraaf et al., 1991; Ehrilich et al., 1988
Primary Feeding Habit	FlgGln	Foliage Gleaner	﻿Croonquist and Brooks, 1991; De Graaf et al., 1985; O’Connell et al., 1998; Veselka et al., 2010; ﻿DeGraaf et al., 1991; Ehrilich et al., 1988
Primary Feeding Habit	GrndFrg	Ground Forager	﻿Croonquist and Brooks, 1991; De Graaf et al., 1985; O’Connell et al., 1998; Veselka et al., 2010; ﻿DeGraaf et al., 1991; Ehrilich et al., 1988
Primary Feeding Habit	GrndGln	Ground Gleaner	﻿Croonquist and Brooks, 1991; De Graaf et al., 1985; O’Connell et al., 1998; Veselka et al., 2010; ﻿DeGraaf et al., 1991; Ehrilich et al., 1988
Primary Feeding Habit	HPatrol	Hawk and Patrol	﻿Croonquist and Brooks, 1991; De Graaf et al., 1985; O’Connell et al., 1998; Veselka et al., 2010; ﻿DeGraaf et al., 1991; Ehrilich et al., 1988
Primary Feeding Habit	HvrGln	Hovers and Gleaners	﻿Croonquist and Brooks, 1991; De Graaf et al., 1985; O’Connell et al., 1998; Veselka et al., 2010; ﻿DeGraaf et al., 1991; Ehrilich et al., 1988
Primary Feeding Habit	Insect	Insectivore	﻿Croonquist and Brooks, 1991; De Graaf et al., 1985; O’Connell et al., 1998; Veselka et al., 2010; ﻿DeGraaf et al., 1991; Ehrilich et al., 1988
Primary Feeding Habit	Prbs	Probbing	﻿Croonquist and Brooks, 1991; De Graaf et al., 1985; O’Connell et al., 1998; Veselka et al., 2010; ﻿DeGraaf et al., 1991; Ehrilich et al., 1988
Primary Feeding Habit	SrfcDvr	Surface Diver	﻿Croonquist and Brooks, 1991; De Graaf et al., 1985; O’Connell et al., 1998; Veselka et al., 2010; ﻿DeGraaf et al., 1991; Ehrilich et al., 1988
Primary Feeding Habit	Stlkng	Stalking	﻿Croonquist and Brooks, 1991; De Graaf et al., 1985; O’Connell et al., 1998; Veselka et al., 2010; ﻿DeGraaf et al., 1991; Ehrilich et al., 1988
Primary Habitat	Field	Field	﻿Croonquist and Brooks, 1991; De Graaf et al., 1985; O’Connell et al., 1998; Veselka et al., 2010; ﻿DeGraaf et al., 1991; Ehrilich et al., 1988
Primary Habitat	Forest	Forest	﻿Croonquist and Brooks, 1991; De Graaf et al., 1985; O’Connell et al., 1998; Veselka et al., 2010; ﻿DeGraaf et al., 1991; Ehrilich et al., 1988
Primary Habitat	Grsslnd	Grassland	﻿Croonquist and Brooks, 1991; De Graaf et al., 1985; O’Connell et al., 1998; Veselka et al., 2010; ﻿DeGraaf et al., 1991; Ehrilich et al., 1988
Primary Habitat	LkPd	Lake or Pond	﻿Croonquist and Brooks, 1991; De Graaf et al., 1985; O’Connell et al., 1998; Veselka et al., 2010; ﻿DeGraaf et al., 1991; Ehrilich et al., 1988
Primary Habitat	Marsh	Marsh	﻿Croonquist and Brooks, 1991; De Graaf et al., 1985; O’Connell et al., 1998; Veselka et al., 2010; ﻿DeGraaf et al., 1991; Ehrilich et al., 1988
Primary Habitat	OpnWood	Open Woodland	﻿Croonquist and Brooks, 1991; De Graaf et al., 1985; O’Connell et al., 1998; Veselka et al., 2010; ﻿DeGraaf et al., 1991; Ehrilich et al., 1988
Primary Habitat	RvrStrm	River or Stream	﻿Croonquist and Brooks, 1991; De Graaf et al., 1985; O’Connell et al., 1998; Veselka et al., 2010; ﻿DeGraaf et al., 1991; Ehrilich et al., 1988
Primary Habitat	Scrub	Scrub	﻿Croonquist and Brooks, 1991; De Graaf et al., 1985; O’Connell et al., 1998; Veselka et al., 2010; ﻿DeGraaf et al., 1991; Ehrilich et al., 1988
Primary Habitat	Shrln	Shoreline	﻿Croonquist and Brooks, 1991; De Graaf et al., 1985; O’Connell et al., 1998; Veselka et al., 2010; ﻿DeGraaf et al., 1991; Ehrilich et al., 1988
Primary Nesting Location	Bank	Bank	﻿Croonquist and Brooks, 1991; De Graaf et al., 1985; O’Connell et al., 1998; Veselka et al., 2010; ﻿DeGraaf et al., 1991; Ehrilich et al., 1988
Primary Nesting Location	Cavity	Cavity	﻿Croonquist and Brooks, 1991; De Graaf et al., 1985; O’Connell et al., 1998; Veselka et al., 2010; ﻿DeGraaf et al., 1991; Ehrilich et al., 1988
Primary Nesting Location	Fltng	Floating	﻿Croonquist and Brooks, 1991; De Graaf et al., 1985; O’Connell et al., 1998; Veselka et al., 2010; ﻿DeGraaf et al., 1991; Ehrilich et al., 1988
Primary Nesting Location	Grnd	Ground	﻿Croonquist and Brooks, 1991; De Graaf et al., 1985; O’Connell et al., 1998; Veselka et al., 2010; ﻿DeGraaf et al., 1991; Ehrilich et al., 1988
Primary Nesting Location	Reeds	Reeds	﻿Croonquist and Brooks, 1991; De Graaf et al., 1985; O’Connell et al., 1998; Veselka et al., 2010; ﻿DeGraaf et al., 1991; Ehrilich et al., 1988
Primary Nesting Location	Shrb	Shrub	﻿Croonquist and Brooks, 1991; De Graaf et al., 1985; O’Connell et al., 1998; Veselka et al., 2010; ﻿DeGraaf et al., 1991; Ehrilich et al., 1988
Primary Nesting Location	Strctr	Structur	﻿Croonquist and Brooks, 1991; De Graaf et al., 1985; O’Connell et al., 1998; Veselka et al., 2010; ﻿DeGraaf et al., 1991; Ehrilich et al., 1988
Primary Nesting Location	Tree	Tree	﻿Croonquist and Brooks, 1991; De Graaf et al., 1985; O’Connell et al., 1998; Veselka et al., 2010; ﻿DeGraaf et al., 1991; Ehrilich et al., 1988
Wetland Status	Facul	Faculative	﻿Croonquist and Brooks, 1991; De Graaf et al., 1985; O’Connell et al., 1998; Veselka et al., 2010; ﻿DeGraaf et al., 1991; Ehrilich et al., 1988
Wetland Status	FaculDry	Faculative Dry	﻿Croonquist and Brooks, 1991; De Graaf et al., 1985; O’Connell et al., 1998; Veselka et al., 2010; ﻿DeGraaf et al., 1991; Ehrilich et al., 1988
Wetland Status	FaculWet	Faculative Wet	﻿Croonquist and Brooks, 1991; De Graaf et al., 1985; O’Connell et al., 1998; Veselka et al., 2010; ﻿DeGraaf et al., 1991; Ehrilich et al., 1988

### Sheet: Bird Traits
Code	AqInsect	AqPlnts	ArlFrgr	ArlPrst	Bank	BrkGln	Carniv	Carrion	Cavity	Dbblr	Facul	FaculDry	FaculWet	Field	Fish	FlgGln	Fltng	Forest	Fruit	Grains	Grnd	GrndFrg	GrndGln	Grsslnd	Herbiv	HPatrol	HvrGln	Insect	Insects	LkPd	Marsh	Nuts	Omniv	OpnWood	Plants	Prbs	Reeds	Res	RvrStrm	Scrub	Seeds	Shrb	Shrln	SmAnml	SrfcDvr	Stlkng	Strctr	Tree	TrpclMgr
ALFL	0	0	0	0	0	0	1	0	0	0	0	0	1	0	0	0	0	0	0	0	0	0	0	0	0	0	0	1	1	0	0	0	0	0	0	0	0	0	0	1	0	1	0	0	0	0	0	0	1
AMAV	1	0	0	0	0	0	1	0	0	0	0	0	0	0	0	0	0	0	0	0	1	0	0	0	0	0	0	1	0	0	0	0	0	0	0	1	0	0	0	0	0	0	1	0	0	0	0	0	0
AMBI	1	0	0	0	0	0	1	0	0	0	0	0	0	0	1	0	0	0	0	0	1	0	0	0	0	0	0	0	1	0	1	0	0	0	0	0	0	0	0	0	0	0	0	1	0	1	0	0	0
AMCO	0	1	0	0	0	0	0	0	0	1	0	0	0	0	0	0	1	0	0	0	0	0	0	0	1	0	0	0	0	1	0	0	0	0	0	0	0	0	0	0	0	0	0	0	1	0	0	0	0
AMCR	0	0	0	0	0	0	0	0	0	0	0	0	0	0	0	0	0	0	0	0	0	1	0	0	0	0	0	0	1	0	0	1	1	0	1	0	0	1	0	0	1	0	0	0	0	0	0	1	0
AMGO	0	0	0	0	0	0	0	0	0	0	0	1	0	1	0	1	0	0	0	0	0	0	0	0	1	0	0	0	0	0	0	0	0	0	0	0	0	0	0	0	1	1	0	0	0	0	0	0	0
AMRE	0	0	0	0	0	0	1	0	0	0	0	1	0	0	0	1	0	0	0	0	0	0	0	0	0	0	0	1	1	0	0	0	0	1	0	0	0	0	0	0	0	0	0	0	0	0	0	0	1
AMRO	0	0	0	0	0	0	0	0	0	0	0	0	0	0	0	0	0	0	1	0	0	1	0	0	0	0	0	0	1	0	0	0	1	0	0	0	0	0	0	0	0	0	0	0	0	0	0	1	0
AMWI	1	1	0	0	0	0	0	0	0	1	0	0	0	0	0	0	0	0	0	0	1	0	0	0	0	0	0	0	0	1	0	0	1	0	0	0	0	0	0	0	0	0	0	0	0	0	0	0	1
BAIS	0	0	0	0	0	0	0	0	0	0	0	0	0	0	0	0	0	0	0	0	1	0	1	1	0	0	0	0	1	0	0	0	1	0	0	0	0	0	0	0	1	0	0	0	0	0	0	0	0
BAOR	0	0	0	0	0	0	0	0	0	0	0	1	0	0	0	1	0	0	0	0	0	0	0	0	0	0	0	1	1	0	0	0	1	1	0	0	0	0	0	0	0	0	0	0	0	0	0	0	1
BARS	0	0	1	0	0	0	1	0	0	0	0	1	0	0	0	0	0	0	0	0	0	0	0	0	0	0	0	1	1	0	0	0	0	0	0	0	0	0	0	0	0	0	0	0	0	0	1	0	1
BBMA	0	0	0	0	0	0	0	1	0	0	0	1	0	0	0	0	0	0	0	0	0	0	1	0	0	0	0	0	1	0	0	0	1	0	0	0	0	1	0	0	0	0	0	0	0	0	0	1	0
BCCH	0	0	0	0	0	0	0	0	1	0	0	0	0	0	0	1	0	1	0	0	0	0	0	0	0	0	0	1	1	0	0	0	1	0	0	0	0	1	0	0	0	0	0	0	0	0	0	0	0
BHCO	0	0	0	0	0	0	0	0	0	0	0	0	0	1	0	0	0	0	0	0	0	0	1	0	0	0	0	0	1	0	0	0	1	0	0	0	0	0	0	0	1	0	0	0	0	0	0	1	0
BLJA	0	0	0	0	0	0	0	0	0	0	0	0	0	0	0	0	0	1	1	0	0	0	1	0	0	0	0	0	1	0	0	1	1	0	0	0	0	1	0	0	1	0	0	0	0	0	0	0	0
BLTE	0	0	0	0	0	0	1	0	0	0	0	0	0	0	0	0	1	0	0	0	0	0	0	0	0	0	0	1	1	0	1	0	0	0	0	0	0	0	0	0	0	0	0	0	0	0	0	0	1
BNST	1	0	0	0	0	0	1	0	0	0	0	0	0	0	0	0	0	0	0	0	1	0	0	0	0	0	0	1	0	0	0	0	0	0	0	1	0	0	0	0	0	0	1	0	0	0	0	0	0
BOGU	1	0	0	0	0	0	0	0	0	0	0	0	1	0	1	0	0	0	0	0	0	0	0	0	0	0	0	1	0	1	0	0	0	0	0	0	0	0	0	0	0	0	0	0	0	0	0	0	0
BRBL	0	0	0	0	0	0	0	0	0	0	0	0	1	0	0	0	0	0	0	0	0	0	1	0	0	0	0	0	1	0	0	0	1	1	1	0	0	0	0	0	1	1	0	0	0	0	0	0	0
BRTH	0	0	0	0	0	0	0	0	0	0	0	0	0	0	0	0	0	0	1	1	0	0	1	0	0	0	0	0	1	0	0	1	1	0	0	0	0	0	0	1	0	1	0	0	0	0	0	0	0
BUFF	1	0	0	0	0	0	0	0	1	0	0	0	0	0	0	0	0	0	0	0	0	0	0	0	0	0	0	1	0	1	0	0	0	0	0	0	0	0	0	0	0	0	0	0	1	0	0	0	0
BWTE	1	1	0	0	0	0	0	0	0	0	0	0	0	0	0	0	0	0	0	0	1	0	0	0	0	0	0	0	0	1	0	0	1	0	0	0	0	0	0	0	1	0	0	0	0	0	0	0	1
CANG	0	1	0	0	0	0	0	0	0	0	0	0	0	0	0	0	0	0	0	0	1	0	1	0	1	0	0	0	0	0	1	0	0	0	0	0	0	0	0	0	1	0	0	0	0	0	0	0	0
CANV	1	1	0	0	0	0	0	0	0	0	0	0	0	0	0	0	1	0	0	0	0	0	0	0	0	0	0	0	0	1	0	0	1	0	0	0	0	0	0	0	0	0	0	0	1	0	0	0	0
CCSP	0	0	0	0	0	0	0	0	0	0	0	1	0	0	0	0	0	0	0	0	0	0	1	0	0	0	0	0	1	0	0	0	1	0	0	0	0	0	0	1	1	1	0	0	0	0	0	0	0
CEDW	0	0	0	0	0	0	0	0	0	0	0	0	0	0	0	1	0	0	1	0	0	0	0	0	0	0	0	0	1	0	0	0	1	1	0	0	0	0	0	0	0	0	0	0	0	0	0	1	0
CHSP	0	0	0	0	0	0	0	0	0	0	0	0	0	0	0	0	0	0	0	0	0	0	1	0	0	0	0	0	1	0	0	0	1	1	0	0	0	0	0	0	1	0	0	0	0	0	0	1	0
CITE	1	1	0	0	0	0	0	0	0	0	0	0	0	0	0	0	0	0	0	0	1	0	0	0	0	0	0	0	0	0	1	0	1	0	0	0	0	0	0	0	1	0	0	0	0	0	0	0	1
COGR	1	0	0	0	0	0	0	0	0	0	0	0	0	0	1	0	0	0	1	1	0	0	1	0	0	0	0	0	1	0	0	1	1	1	0	0	0	0	0	0	1	0	0	0	0	0	0	1	0
COLO	1	0	0	0	0	0	1	0	0	0	0	0	0	0	1	0	0	0	0	0	1	0	0	0	0	0	0	0	0	1	0	0	0	0	0	0	0	0	0	0	0	0	0	0	1	0	0	0	0
CORA	0	0	0	0	0	0	0	1	0	0	0	0	0	0	1	0	0	0	1	1	0	0	1	0	0	0	0	0	1	0	0	0	1	0	0	0	0	1	0	0	1	0	0	1	0	0	0	1	0
COYE	0	0	0	0	0	0	1	0	0	0	1	0	0	0	0	1	0	0	0	0	0	0	0	0	0	0	0	1	1	0	0	0	0	0	0	0	0	0	0	1	0	1	0	0	0	0	0	0	0
DOWO	0	0	0	0	0	1	0	0	1	0	0	0	0	0	0	0	0	1	1	0	0	0	0	0	0	0	0	1	1	0	0	0	1	0	0	0	0	1	0	0	0	0	0	0	0	0	0	0	0
EAGR	1	0	0	0	0	0	1	0	0	0	0	0	0	0	0	0	1	0	0	0	0	0	0	0	0	0	0	1	0	1	0	0	0	0	0	0	0	0	0	0	0	0	0	0	1	0	0	0	0
EAKI	0	0	0	0	0	0	0	0	0	0	0	1	0	1	0	0	0	0	1	0	0	0	0	0	0	0	0	0	1	0	0	0	1	0	0	0	0	0	0	0	0	0	0	0	0	0	0	1	1
EAPH	0	0	0	0	0	0	0	0	0	0	0	1	0	0	0	0	0	0	0	0	0	0	0	0	0	0	0	1	1	0	0	0	1	1	0	0	0	0	0	0	0	0	0	0	0	0	1	0	0
EUST	0	0	0	0	0	0	0	0	1	0	0	0	0	0	0	0	0	0	1	1	0	0	1	0	0	0	0	0	1	0	0	0	1	0	0	0	0	1	0	0	1	0	0	0	0	0	0	0	0
FISP	0	0	0	0	0	0	0	0	0	0	0	0	0	0	0	0	0	0	0	0	1	0	1	0	0	0	0	0	1	0	0	0	1	0	0	0	0	0	0	1	1	0	0	0	0	0	0	0	0
FRGU	0	0	0	0	0	0	0	0	0	0	0	0	0	0	1	0	1	0	0	1	0	0	1	0	0	0	0	0	1	0	1	0	1	0	0	0	0	0	0	0	1	0	0	1	0	0	0	0	1
GADW	1	1	0	0	0	0	0	0	0	1	0	0	0	0	0	0	0	0	0	1	1	0	0	0	0	0	0	0	0	0	1	1	1	0	0	0	0	0	0	0	0	0	0	0	0	0	0	0	0
GBHE	1	0	0	0	0	0	1	0	0	0	0	0	0	0	1	0	0	0	0	0	0	0	0	0	0	0	0	0	0	0	1	0	0	0	0	0	0	0	0	0	0	0	0	1	0	1	0	1	0
GRCA	0	0	0	0	0	0	0	0	0	0	1	0	0	0	0	0	0	0	1	0	0	0	1	0	0	0	0	0	1	0	0	0	1	0	0	0	0	0	0	1	0	1	0	0	0	0	0	0	0
GRSP	0	0	0	0	0	0	0	0	0	0	0	0	0	0	0	0	0	0	0	0	1	0	1	1	0	0	0	1	1	0	0	0	1	0	0	0	0	0	0	0	0	0	0	0	0	0	0	0	0
GWTE	0	1	0	0	0	0	0	0	0	1	0	0	0	0	0	0	0	0	0	1	1	0	0	0	0	0	0	0	0	0	1	0	1	0	0	0	0	0	0	0	1	0	0	0	0	0	0	0	0
HAWO	0	0	0	0	0	1	1	0	1	0	0	0	0	0	0	0	0	1	1	0	0	0	0	0	0	0	0	0	1	0	0	0	0	0	0	0	0	1	0	0	1	0	0	0	0	0	0	0	0
HOGR	1	0	0	0	0	0	1	0	0	0	0	0	0	0	1	0	1	0	0	0	0	0	0	0	0	0	0	0	0	1	0	0	0	0	0	0	0	0	0	0	0	0	0	0	1	0	0	0	0
HOLA	0	0	0	0	0	0	0	0	0	0	0	0	0	0	0	0	0	0	0	0	1	0	1	1	0	0	0	0	1	0	0	0	1	0	0	0	0	0	0	0	1	0	0	0	0	0	0	0	0
HOSP	0	0	0	0	0	0	0	0	1	0	0	0	0	1	0	0	0	0	1	1	0	0	1	0	0	0	0	0	1	0	0	0	1	0	0	0	0	1	0	0	1	0	0	0	0	0	0	0	0
HOWR	0	0	0	0	0	0	1	0	1	0	0	0	0	0	0	0	0	0	0	0	0	0	1	0	0	0	0	1	1	0	0	0	0	1	0	0	0	0	0	0	0	0	0	0	0	0	0	0	0
KILL	0	0	0	0	0	0	1	0	0	0	0	0	0	1	0	0	0	0	0	0	1	0	1	0	0	0	0	1	1	0	0	0	0	0	0	0	0	0	0	0	0	0	0	0	0	0	0	0	0
LBCU	1	0	0	0	0	0	1	0	0	0	1	0	0	0	0	0	0	0	0	0	1	0	0	1	0	0	0	0	1	0	0	0	0	0	0	1	0	0	0	0	0	0	0	0	0	0	0	0	0
LCSP	0	0	0	0	0	0	0	0	0	0	0	0	1	0	0	0	0	0	0	0	1	0	1	0	0	0	0	0	1	0	1	0	1	0	0	0	0	0	0	0	1	0	0	0	0	0	0	0	0
LEFL	0	0	0	0	0	0	1	0	0	0	0	0	0	0	0	0	0	0	0	0	0	0	0	0	0	0	1	1	1	0	0	0	0	1	0	0	0	0	0	0	0	0	0	0	0	0	0	1	0
LESA	1	0	0	0	0	0	1	0	0	0	0	0	0	0	0	0	0	0	0	0	1	0	1	0	0	0	0	1	1	0	1	0	0	0	0	0	0	0	0	0	0	0	0	0	0	0	0	0	1
LESC	1	1	0	0	0	0	0	0	0	0	0	0	0	0	0	0	0	0	0	0	1	0	0	0	0	0	0	0	0	1	0	0	1	0	0	0	0	0	0	0	1	0	0	0	1	0	0	0	0
LEYE	1	0	0	0	0	0	1	0	0	0	0	0	0	0	0	0	0	0	0	0	1	0	0	0	0	0	0	1	1	0	1	0	0	0	0	1	0	0	0	0	0	0	0	0	0	0	0	0	1
LISP	0	0	0	0	0	0	0	0	0	0	0	0	1	0	0	0	0	0	0	0	1	0	1	0	0	0	0	1	1	0	0	0	1	0	0	0	0	0	0	1	0	0	0	0	0	0	0	0	0
MAGO	1	0	0	0	0	0	1	0	0	0	0	0	1	0	0	0	0	0	0	0	1	0	0	0	0	0	0	1	1	0	0	0	0	0	0	1	0	0	0	0	0	0	1	0	0	0	0	0	0
MALL	1	1	0	0	0	0	0	0	0	1	0	0	0	0	0	0	0	0	0	1	1	0	0	0	0	0	0	0	0	1	0	1	1	0	0	0	0	0	0	0	1	0	0	0	0	0	0	0	0
MERL	0	0	0	1	0	0	1	0	0	0	0	0	0	0	0	0	0	0	0	0	0	0	0	0	0	0	0	0	0	0	0	0	0	1	0	0	0	0	0	0	0	0	0	0	0	0	0	1	0
MODO	0	0	0	0	0	0	0	0	0	0	0	0	0	0	0	0	0	0	0	1	0	0	1	0	1	0	0	0	0	0	0	0	0	0	0	0	0	0	0	0	1	0	0	0	0	0	0	1	0
NESP	0	0	0	0	0	0	0	0	0	0	0	0	0	0	0	0	0	0	0	0	1	0	1	0	0	0	0	0	1	0	1	0	1	0	0	0	0	0	0	0	1	0	0	0	0	0	0	0	0
NOFL	0	0	0	0	0	0	0	0	1	0	0	0	0	0	0	0	0	0	0	0	0	0	1	0	0	0	0	1	1	0	0	0	1	1	0	0	0	1	0	0	0	0	0	0	0	0	0	0	0
NOHA	0	0	0	0	0	0	1	0	0	0	0	1	0	0	0	0	0	0	0	0	1	0	0	1	0	0	0	0	0	0	0	0	0	0	0	0	0	0	0	0	0	0	0	1	0	0	0	0	0
NOPI	1	1	0	0	0	0	0	0	0	1	0	0	0	0	0	0	0	0	0	0	1	0	0	0	0	0	0	0	0	1	0	0	1	0	0	0	0	0	0	0	1	0	0	0	0	0	0	0	1
NRWS	0	0	1	0	1	0	1	0	0	0	0	0	1	0	0	0	0	0	0	0	0	0	0	0	0	0	0	1	1	0	0	0	0	0	0	0	0	0	1	0	0	0	0	0	0	0	0	0	0
NSHO	1	1	0	0	0	0	0	0	0	0	0	0	0	0	0	0	0	0	0	0	1	0	0	0	0	0	0	0	0	0	1	0	1	0	0	0	0	0	0	0	1	0	0	0	0	0	0	0	0
OVEN	0	0	0	0	0	0	1	0	0	0	0	0	0	0	0	0	0	1	0	0	1	0	1	0	0	0	0	1	1	0	0	0	0	0	0	0	0	0	0	0	0	0	0	0	0	0	0	0	0
PIWO	0	0	0	0	0	1	0	0	1	0	0	0	0	0	0	0	0	1	0	0	0	0	0	0	0	0	0	1	1	0	0	0	0	0	0	0	0	1	0	0	0	0	0	0	0	0	0	0	0
RBGR	0	0	0	0	0	0	0	0	0	0	0	0	0	0	0	1	0	1	1	0	0	0	0	0	0	0	0	0	1	0	0	0	1	0	0	0	0	0	0	0	1	0	0	0	0	0	0	1	1
RBGU	0	0	0	0	0	0	0	0	0	0	0	0	0	0	1	0	0	0	1	1	1	0	1	0	0	0	0	0	1	1	0	0	1	0	0	0	0	0	0	0	0	0	0	1	0	0	0	0	0
RBNU	0	0	0	0	0	1	1	0	1	0	0	0	0	0	0	0	0	1	0	0	0	0	0	0	0	0	0	1	1	0	0	0	0	0	0	0	0	0	0	0	0	0	0	0	0	0	0	0	0
RCKI	0	0	0	0	0	0	1	0	0	0	0	0	0	0	0	1	0	1	0	0	0	0	0	0	0	0	0	1	1	0	0	0	0	0	0	0	0	0	0	0	0	0	0	0	0	0	0	1	0
REDH	1	1	0	0	0	0	0	0	0	0	0	0	0	0	0	0	1	0	0	0	0	0	0	0	0	0	0	0	0	0	1	0	1	0	0	0	0	0	0	0	0	0	0	0	1	0	0	0	0
RENP	0	0	0	0	0	0	0	0	0	0	0	0	0	1	0	0	0	0	1	1	1	0	1	0	0	0	0	0	1	0	0	0	1	0	0	0	0	1	0	0	1	0	0	0	0	0	0	0	0
REVI	0	0	0	0	0	0	0	0	0	0	0	1	0	0	0	0	0	1	0	0	0	0	0	0	0	0	1	1	1	0	0	0	1	0	0	0	0	0	0	0	0	1	0	0	0	0	0	0	1
RNDU	1	1	0	0	0	0	0	0	0	0	0	0	0	0	0	0	0	0	0	0	1	0	0	0	0	0	0	0	0	1	0	0	1	0	0	0	0	0	0	0	0	0	0	0	1	0	0	0	0
RTHA	0	0	0	0	0	0	1	0	0	0	0	0	0	0	0	0	0	0	0	0	0	0	0	0	0	1	0	0	0	0	0	0	0	1	0	0	0	0	0	0	0	0	0	1	0	0	0	1	0
RUBL	0	0	0	0	0	0	0	0	0	0	0	0	1	0	0	0	0	1	0	0	0	0	1	0	0	0	0	1	1	0	0	0	1	0	0	0	0	0	0	0	0	0	0	0	0	0	0	1	0
RUDU	1	0	0	0	0	0	0	0	0	0	0	0	0	0	0	0	0	0	0	0	1	0	0	0	0	0	0	1	0	0	1	0	0	0	0	0	0	0	0	0	0	0	0	0	1	0	0	0	0
RUGR	0	0	0	0	0	0	0	0	0	0	0	0	0	0	0	1	0	1	1	0	1	0	0	0	0	0	0	0	1	0	0	0	1	0	1	0	0	1	0	0	1	0	0	0	0	0	0	0	0
RWBL	0	0	0	0	0	0	0	0	0	0	0	0	1	0	0	0	0	0	0	0	0	0	1	0	0	0	0	0	1	0	1	0	1	0	0	0	1	0	0	0	0	0	0	0	0	0	0	0	0
SACR	1	1	0	0	0	0	0	0	0	0	0	0	0	0	0	0	0	0	1	1	1	0	0	0	0	0	0	0	1	0	1	0	1	0	0	1	0	0	0	0	1	0	0	1	0	0	0	0	0
SAVS	0	0	0	0	0	0	0	0	0	0	0	1	0	0	0	0	0	0	0	0	1	0	1	1	0	0	0	1	1	0	0	0	1	0	0	0	0	0	0	0	0	0	0	0	0	0	0	0	0
SORA	1	0	0	0	0	0	0	0	0	0	0	0	0	0	0	0	1	0	0	0	0	0	1	0	0	0	0	0	1	0	1	0	1	0	0	0	0	0	0	0	1	0	0	0	0	0	0	0	1
SOSP	0	0	0	0	0	0	0	0	0	0	1	0	0	0	0	0	0	0	0	0	1	0	1	0	0	0	0	0	1	0	0	0	1	1	0	0	0	0	0	0	1	0	0	0	0	0	0	0	0
SPPI	0	0	0	0	0	0	0	0	0	0	0	0	0	0	0	0	0	0	0	0	1	0	1	1	0	0	0	1	1	0	0	0	1	0	0	0	0	0	0	0	0	0	0	0	0	0	0	0	0
SWHA	0	0	0	0	0	0	1	0	0	0	0	0	0	0	0	0	0	0	0	0	0	0	0	1	0	1	0	0	1	0	0	0	0	0	0	0	0	0	0	0	0	0	0	1	0	0	0	1	1
SWSP	0	0	0	0	0	0	0	0	0	0	0	0	0	0	0	0	0	0	0	0	0	0	1	0	0	0	0	0	1	0	1	0	1	0	0	0	0	0	0	0	1	1	0	0	0	0	0	0	0
SWTH	0	0	0	0	0	0	0	0	0	0	1	0	0	0	0	1	0	1	1	0	0	0	0	0	0	0	0	0	1	0	0	0	1	0	0	0	0	0	0	0	0	1	0	0	0	0	0	0	1
TEWA	0	0	0	0	0	0	0	0	0	0	0	1	0	0	0	1	0	1	1	0	1	0	0	0	0	0	0	0	1	0	0	0	1	0	0	0	0	0	0	0	0	0	0	0	0	0	0	0	1
TRES	0	0	1	0	0	0	1	0	1	0	1	0	0	0	0	0	0	0	0	0	0	0	0	0	0	0	0	1	1	1	0	0	0	0	0	0	0	0	0	0	0	0	0	0	0	0	0	0	0
UPSA	0	0	0	0	0	0	1	0	0	0	0	0	0	0	0	0	0	0	0	0	1	0	1	1	0	0	0	1	1	0	0	0	0	0	0	0	0	0	0	0	0	0	0	0	0	0	0	0	1
VESP	0	0	0	0	0	0	0	0	0	0	0	0	0	0	0	0	0	0	0	0	1	0	1	1	0	0	0	0	1	0	0	0	1	0	0	0	0	0	0	0	1	0	0	0	0	0	0	0	0
WAVI	0	0	0	0	0	0	0	0	0	0	0	1	0	0	0	1	0	0	0	0	0	0	0	0	0	0	0	1	1	0	0	0	1	1	0	0	0	0	0	0	0	0	0	0	0	0	0	1	0
WEME	0	0	0	0	0	0	0	0	0	0	0	0	0	0	0	0	0	0	0	1	1	0	1	1	0	0	0	0	1	0	0	0	1	0	0	0	0	0	0	0	1	0	0	0	0	0	0	0	0
WILL	1	0	0	0	0	0	1	0	0	0	0	0	0	0	0	0	0	0	0	0	1	0	0	0	0	0	0	0	0	0	0	0	0	0	0	1	0	0	0	0	0	0	1	0	0	0	0	0	1
WIPH	1	0	0	0	0	0	1	0	0	0	0	0	0	0	0	0	0	0	0	0	1	0	0	0	0	0	0	1	0	0	0	0	0	0	0	0	0	0	0	0	0	0	1	0	0	0	0	0	1
WISN	1	0	0	0	0	0	1	0	0	0	0	0	0	0	0	0	0	0	0	0	1	0	0	0	0	0	0	1	1	0	1	0	0	0	0	1	0	0	0	0	0	0	0	0	0	0	0	0	1
WTSP	0	0	0	0	0	0	0	0	0	0	0	0	0	0	0	0	0	1	1	0	1	0	1	0	0	0	0	0	1	0	0	0	1	0	0	0	0	0	0	0	1	0	0	0	0	0	0	0	0
YEWA	0	0	0	0	0	0	0	0	0	0	0	0	0	0	0	0	0	1	0	0	0	0	0	0	0	0	0	0	0	0	0	0	0	0	0	0	0	0	0	0	0	1	0	0	0	0	0	0	0
YHBL	0	0	0	0	0	0	0	0	0	0	0	0	0	0	0	0	0	0	0	0	0	0	1	0	0	0	0	1	1	0	1	0	1	0	0	0	1	0	0	0	0	0	0	0	0	0	0	0	0

### Sheet: Macroinvertebrates Groups
Group Class	Group Code	Meaning
Feeding Groups	ENGULF	Engulfing Predators
Feeding Groups	FCOLL	Filtering Collectors
Feeding Groups	GCOLL	Gathering Collectors
Feeding Groups	SCRAPE	Scrapers
Feeding Groups	SHRED	Shreddders
Feeding Groups	PARA	Ecotoparasites
Feeding Groups	PIERCE	Piercing Predators
Behavioural Guilds	BUR	Burrowers
Behavioural Guilds	CLIMB	Climber
Behavioural Guilds	CLING	Clinger
Behavioural Guilds	DIVER	Diver
Behavioural Guilds	SKATE	Skater
Behavioural Guilds	SPRAWLER	Sprawler
Behavioural Guilds	SWIM	Swimmer
Desiccation Strategy Groups	TOLE	Tolerators
Desiccation Strategy Groups	WETL	Wet Layers
Desiccation Strategy Groups	DRYL	Dry Layers
Desiccation Strategy Groups	DISP	Dispersers

### Sheet: Macroinvertebrates Traits
Code	ENGULF	FCOLL	GCOLL	SCRAPE	SHRED	PARA	PIERCE	BUR	CLIMB	CLING	DIVER	SKATE	SPRAWLER	SWIM	TOLE	WETL	DRYL	DISP
AESHN	1	0	0	0	0	0	0	0	0	0	0	0	0	0	0	0	0	1
AMPHI	0	0	1	0	0	0	0	0	0	0	0	0	0	0	1	0	0	0
ANOST	0	1	0	0	0	0	0	0	0	0	0	0	0	0	1	0	0	0
BIVAL	0	1	0	0	0	0	0	0	0	0	0	0	0	0	1	0	0	0
BRACH	0	0	1	0	0	0	0	0	0	0	0	0	0	0	0	1	0	0
CAENI	0	0	1	0	0	0	0	0	0	0	0	0	0	0	0	1	0	0
CERAT	1	0	0	0	0	0	0	0	0	0	0	0	0	0	0	1	0	0
CHAOB	1	0	0	0	0	0	0	0	0	0	0	0	0	0	0	0	1	0
CHIRO	0	0	1	0	0	0	0	0	0	0	0	0	0	0	0	1	0	0
CHRYS	0	0	0	0	1	0	0	0	0	0	0	0	0	0	0	0	1	0
COENA	1	0	0	0	0	0	0	0	0	0	0	0	0	0	0	0	1	0
COLLE	0	0	1	0	0	0	0	0	0	0	0	0	0	0	1	0	0	0
CONCH	0	1	0	0	0	0	0	0	0	0	0	0	0	0	1	0	0	0
CORIX	0	0	0	0	0	0	1	0	0	0	0	0	0	0	0	0	0	1
CULIC	0	1	0	0	0	0	0	0	0	0	0	0	0	0	0	0	1	0
CURCU	0	0	0	0	1	0	0	0	0	0	0	0	0	0	0	0	1	0
DIXID	0	1	0	0	0	0	0	0	0	0	0	0	0	0	0	1	0	0
DOLIC	1	0	0	0	0	0	0	0	0	0	0	0	0	0	0	1	0	0
DYTIS	1	0	0	0	0	0	0	0	0	0	0	0	0	0	0	1	0	0
ELMID	0	0	1	0	0	0	0	0	0	0	0	0	0	0	0	0	0	1
EMPID	1	0	0	0	0	0	0	0	0	0	0	0	0	0	0	1	0	0
EPHYD	0	0	1	0	0	0	0	0	0	0	0	0	0	0	0	0	0	1
GERRI	0	0	0	0	0	0	1	0	0	0	0	0	0	0	0	0	0	1
GYRIN	1	0	0	0	0	0	0	0	0	0	0	0	0	0	0	0	0	1
HALIP	0	0	0	0	1	0	0	0	0	0	0	0	0	0	0	1	0	0
HEBRI	0	0	0	0	0	0	1	0	0	0	0	0	0	0	0	0	0	1
HIRUD	1	0	0	0	0	0	0	0	0	0	0	0	0	0	1	0	0	0
HYARC	0	0	0	0	0	1	0	0	0	0	0	0	0	0	0	1	0	0
HYDRA	1	0	0	0	0	0	0	0	0	0	0	0	0	0	0	0	1	0
HYDRO	1	0	0	0	0	0	0	0	0	0	0	0	0	0	0	1	0	0
HYZOA	0	1	0	0	0	0	0	0	0	0	0	0	0	0	1	0	0	0
LEPTO	0	0	0	0	1	0	0	0	0	0	0	0	0	0	0	1	0	0
LESTI	1	0	0	0	0	0	0	0	0	0	0	0	0	0	0	0	1	0
LIBEL	1	0	0	0	0	0	0	0	0	0	0	0	0	0	0	0	1	0
LIMNE	0	0	0	0	1	0	0	0	0	0	0	0	0	0	0	0	1	0
LYMNA	0	0	0	1	0	0	0	0	0	0	0	0	0	0	1	0	0	0
MESOV	0	0	0	0	0	0	1	0	0	0	0	0	0	0	0	0	0	1
NEMAT	1	0	0	0	0	0	0	0	0	0	0	0	0	0	1	0	0	0
NOCTU	0	0	0	0	1	0	0	0	0	0	0	0	0	0	0	1	0	0
NOTON	0	0	0	0	0	0	1	0	0	0	0	0	0	0	0	0	0	1
NOTOS	0	0	0	1	0	0	0	0	0	0	0	0	0	0	1	0	0	0
OLIGO	0	0	1	0	0	0	0	0	0	0	0	0	0	0	1	0	0	0
OSTRA	0	0	1	0	0	0	0	0	0	0	0	0	0	0	1	0	0	0
PHALA	0	0	1	0	0	0	0	0	0	0	0	0	0	0	0	0	1	0
PLANO	0	0	0	1	0	0	0	0	0	0	0	0	0	0	1	0	0	0
PSYCH	0	0	1	0	0	0	0	0	0	0	0	0	0	0	0	1	0	0
PTILI	0	0	0	0	0	0	0	0	0	0	0	0	0	0	0	0	0	0
PYRAL	0	0	0	0	1	0	0	0	0	0	0	0	0	0	0	1	0	0
SALDI	0	0	0	0	0	0	1	0	0	0	0	0	0	0	0	0	0	1
SALPI	0	0	0	0	0	0	0	0	0	0	0	0	0	0	0	0	0	0
SCIOM	1	0	0	0	0	0	0	0	0	0	0	0	0	0	0	0	1	0
SCIRT	0	0	1	0	0	0	0	0	0	0	0	0	0	0	0	0	0	1
SIPHL	0	0	0	1	0	0	0	0	0	0	0	0	0	0	0	1	0	0
STAPH	1	0	0	0	0	0	0	0	0	0	0	0	0	0	0	0	1	0
STRAT	0	0	1	0	0	0	0	0	0	0	0	0	0	0	0	1	0	0
SYRPH	0	0	1	0	0	0	0	0	0	0	0	0	0	0	0	1	0	0
TABAN	1	0	0	0	0	0	0	0	0	0	0	0	0	0	0	1	0	0
TARDI	0	0	0	0	1	0	0	0	0	0	0	0	0	0	1	0	0	0
TIPUL	0	0	0	0	1	0	0	0	0	0	0	0	0	0	0	1	0	0
VELII	0	0	0	0	0	0	1	0	0	0	0	0	0	0	0	0	0	1

### Sheet: Plant Groups
Group Class	Group Code	Meaning	Note/Source
﻿Wetland Plant Indicator Status	Forb	Forb	﻿U.S.DA, 2017; Moss and Packer 1983
﻿Wetland Plant Indicator Status	Graminoid	Graminoid	﻿U.S.DA, 2017; Moss and Packer 1984
﻿Wetland Plant Indicator Status	Vine	Vine	﻿U.S.DA, 2017; Moss and Packer 1985
﻿Wetland Plant Indicator Status	Hardwood	Hardwood	﻿U.S.DA, 2017; Moss and Packer 1986
﻿Wetland Plant Indicator Status	Tall_Shrub	Tall Shrub	﻿U.S.DA, 2017; Moss and Packer 1987
﻿Wetland Plant Indicator Status	Low_Shrub	Low Shrub	﻿U.S.DA, 2017; Moss and Packer 1988
﻿Wetland Plant Indicator Status	BroadLeaf_Emergent	BroadLeaf Emergent	﻿U.S.DA, 2017; Moss and Packer 1989
﻿Wetland Plant Indicator Status	Floating_Plant	Floating Plant	﻿U.S.DA, 2017; Moss and Packer 1990
﻿Wetland Plant Indicator Status	FreeFloating_Plant	FreeFloating Plant	﻿U.S.DA, 2017; Moss and Packer 1991
﻿Wetland Plant Indicator Status	NarrowLeaf_Emergent	NarrowLeaf Emergent	﻿U.S.DA, 2017; Moss and Packer 1992
﻿Wetland Plant Indicator Status	Robust_Emergent	Robust Emergent	﻿U.S.DA, 2017; Moss and Packer 1993
﻿Wetland Plant Indicator Status	Submersed_Plant	Submersed Plant	﻿U.S.DA, 2017; Moss and Packer 1994
Vegetative Reproduction	Vegetative_Reproduction	Vegetative Reproduction	﻿Moss and Packer, 1983: ﻿Plant is able to reproduce by vegetatively – Rhizomes; Stolons or trailing/rooting stems; Turions
Nitrogen Fixing	Nitrogen_Fixer	Nitrogen Fixer	Moss and Packer 1984: ﻿Plant is capable of nitrogen fixation
Litter Decomposal	Recalcitrant_Litter	Recalcitrant Litter	Moss and Packer 1984: Plant litter is slow to decompose
Conservation Status	Native_Graminoid	Native Graminoid	Moss and Packer 1984: Plant is native to Alberta and a graminoid
Conservation Status	Exotic_Graminoid	Exotic Graminoid	Moss and Packer 1984: Plant is exotic to Alberta and a graminoid
Conservation Status	Native_Perennials	Native Perennials	Moss and Packer 1984: Plant is native to Alberta and a perennial
Conservation Status	Exotic_Perennials	Exotic Perennials	Moss and Packer 1984: Plant is exotic to Alberta and a perennial
Conservation Status	Native_Annuals_Biennials	Native Annuals Biennials	Moss and Packer 1984: Plant is native to Alberta and an annual or biennual
Conservation Status	Exotic_Annuals_Biennials	Exotic Annuals and Biennials	Moss and Packer 1984: Plant is ecotic to Alberta and a annual or biennial
Dispersal Mechanism	Anemochory	Anemochory	﻿Sculthorpe, 1967; U.S.DA, 2017: Wind
Dispersal Mechanism	Hydrochory	Hydrochory	﻿Sculthorpe, 1967; U.S.DA, 2017: Water
Dispersal Mechanism	Zoochory	Zoochory	:﻿Sculthorpe, 1967; U.S.DA, 2017: Animal
Dispersal Mechanism	Multiple_Dispersal	Multiple Dispersal	﻿Sculthorpe, 1967; U.S.DA, 2017: Wind and or Water and or Animal

### Sheet: Plant Traits
Code	Forb	Graminoid	Vine	Hardwood	Tall_Shrub	Low_Shrub	BroadLeaf_Emergent	Floating_Plant	FreeFloating_Plant	NarrowLeaf_Emergent	Robust_Emergent	Submersed_Plant	Vegetative_Reproduction	Nitrogen_Fixer	Recalcitrant_Litter	Native_Graminoid	Exotic_Graminoid	Native_Perennials	Exotic_Perennials	Native_Annuals_Biennials	Exotic_Annuals_Biennials	Anemochory	Hydrochory	Zoochory	Multiple_Dispersal
ACHALPIN	1	0	0	0	0	0	0	0	0	0	0	0	1	0	0	0	0	1	0	0	0	1	0	0	0
ACHMILLE	1	0	0	0	0	0	0	0	0	0	0	0	1	0	0	0	0	1	0	0	0	1	0	0	0
ACOCALAM	0	1	0	0	0	0	0	0	0	1	0	0	1	0	0	0	0	1	0	0	0	1	1	1	1
AGRCRIST	0	1	0	0	0	0	0	0	0	1	0	0	0	0	0	0	1	0	1	0	0	1	0	0	0
AGRGIGAN	0	1	0	0	0	0	0	0	0	1	0	0	1	0	0	0	1	0	1	0	0	1	0	0	0
AGRSCABR	0	1	0	0	0	0	0	0	0	1	0	0	0	0	0	1	0	1	0	0	0	1	0	0	0
AGRSTRIA	1	0	0	0	0	0	0	0	0	0	0	0	1	0	0	0	0	1	0	0	0	0	0	1	0
ALITRIVI	1	0	0	0	0	0	1	0	0	0	0	0	0	0	0	0	0	1	0	0	0	0	1	0	0
ALOAEQUA	0	1	0	0	0	0	0	0	0	1	0	0	0	0	0	1	0	1	0	0	0	1	0	1	1
ALOPRATE	0	1	0	0	0	0	0	0	0	1	0	0	0	0	0	0	1	0	1	0	0	1	0	1	1
AMARETRO	1	0	0	0	0	0	0	0	0	0	0	0	0	0	0	0	0	0	0	0	1	1	1	0	1
AMEALNIF	0	0	0	0	1	0	0	0	0	0	0	0	1	0	0	0	0	1	0	0	0	0	0	1	0
ANAMINIM	1	0	0	0	0	0	0	0	0	0	0	0	0	0	0	0	0	0	0	1	0	0	1	0	0
ANECANAD	1	0	0	0	0	0	0	0	0	0	0	0	0	0	0	0	0	1	0	0	0	1	0	1	1
ANTPARVI	1	0	0	0	0	0	0	0	0	0	0	0	1	0	0	0	0	1	0	0	0	1	0	0	0
ARNCHAMI	1	0	0	0	0	0	0	0	0	0	0	0	1	0	0	0	0	1	0	0	0	1	0	0	0
ARTBIENN	1	0	0	0	0	0	0	0	0	0	0	0	0	0	0	0	0	0	0	1	0	1	1	1	1
ARTCAMPE	1	0	0	0	0	0	0	0	0	0	0	0	0	0	0	0	0	0	0	1	0	1	0	0	0
ARTLONGI	1	0	0	0	0	0	0	0	0	0	0	0	0	0	0	0	0	1	0	0	0	1	0	0	0
ARTLUDOV	1	0	0	0	0	0	0	0	0	0	0	0	1	0	0	0	0	1	0	0	0	1	0	0	0
ATRPROST	1	0	0	0	0	0	0	0	0	0	0	0	0	0	0	0	0	0	0	0	1	1	1	1	1
AVEFATUA	0	1	0	0	0	0	0	0	0	1	0	0	0	0	0	0	1	0	0	0	1	0	0	1	0
BECSYZIG	0	1	0	0	0	0	0	0	0	1	0	0	0	0	0	1	0	0	0	1	0	0	1	1	1
BIDCERNU	1	0	0	0	0	0	1	0	0	0	0	0	0	0	0	0	0	0	0	1	0	0	0	1	0
BOLMARIT	0	1	0	0	0	0	0	0	0	1	0	0	1	0	1	1	0	1	0	0	0	0	1	0	0
BRANAPUS	1	0	0	0	0	0	0	0	0	0	0	0	0	0	0	0	0	0	0	0	1	1	0	1	1
BROINERM	0	1	0	0	0	0	0	0	0	1	0	0	1	0	0	0	1	0	1	0	0	1	0	0	0
CALCANAD	0	1	0	0	0	0	0	0	0	1	0	0	1	0	0	1	0	1	0	0	0	1	0	0	0
CALIPALU	0	0	0	0	0	0	0	1	0	0	0	0	0	0	0	0	0	1	0	0	0	0	1	0	0
CALLPALU	1	0	0	0	0	0	1	0	0	0	0	0	1	0	0	0	0	1	0	0	0	0	1	0	0
CALSTRIC	0	1	0	0	0	0	0	0	0	1	0	0	1	0	0	1	0	1	0	0	0	1	0	1	1
CALTPALU	1	0	0	0	0	0	1	0	0	0	0	0	0	0	0	0	0	1	0	0	0	0	1	0	0
CAPBURSA	1	0	0	0	0	0	0	0	0	0	0	0	0	0	0	0	0	0	0	0	1	0	0	1	0
CARAQUAT	0	1	0	0	0	0	0	0	0	1	0	0	1	0	0	1	0	1	0	0	0	0	1	1	1
CARATHER	0	1	0	0	0	0	0	0	0	1	0	0	1	0	0	1	0	1	0	0	0	0	1	1	1
CARATHRO	0	1	0	0	0	0	0	0	0	1	0	0	0	0	0	1	0	1	0	0	0	0	1	0	0
CARBEBBI	0	1	0	0	0	0	0	0	0	1	0	0	0	0	0	1	0	1	0	0	0	0	1	0	0
CARBREVI	0	1	0	0	0	0	0	0	0	1	0	0	0	0	0	1	0	1	0	0	0	0	1	0	0
CARCARVI	1	0	0	0	0	0	0	0	0	0	0	0	0	0	0	0	0	0	0	0	1	0	1	0	0
CARDIAND	0	1	0	0	0	0	0	0	0	1	0	0	0	0	0	1	0	1	0	0	0	0	1	1	1
CAREX_SP	0	1	0	0	0	0	0	0	0	1	0	0			0	0	0	0	0	0	0	0	1	0	0
CARLACUS	0	1	0	0	0	0	0	0	0	1	0	0	1	0	0	1	0	1	0	0	0	0	1	0	0
CARPELLI	0	1	0	0	0	0	0	0	0	1	0	0	1	0	0	1	0	1	0	0	0	0	1	0	0
CARPRAEG	0	1	0	0	0	0	0	0	0	1	0	0	1	0	0	1	0	1	0	0	0	0	1	0	0
CARPRATI	0	1	0	0	0	0	0	0	0	1	0	0	1	0	0	1	0	1	0	0	0	0	1	0	0
CARRETRO	0	1	0	0	0	0	0	0	0	1	0	0	0	0	0	1	0	1	0	0	0	0	1	0	0
CARSARTW	0	1	0	0	0	0	0	0	0	1	0	0	1	0	0	1	0	1	0	0	0	0	1	0	0
CARSYCHN	0	1	0	0	0	0	0	0	0	1	0	0	0	0	0	1	0	1	0	0	0	0	1	0	0
CARUTRIC	0	1	0	0	0	0	0	0	0	1	0	0	1	0	0	1	0	1	0	0	0	0	1	0	0
CERARVEN	1	0	0	0	0	0	0	0	0	0	0	0	0	0	0	0	0	1	0	0	0	1	0	0	0
CHAANGUS	1	0	0	0	0	0	0	0	0	0	0	0	1	0	0	0	0	1	0	0	0	1	0	0	0
CHEALBUM	1	0	0	0	0	0	0	0	0	0	0	0	0	0	0	0	0	0	0	0	1	0	1	1	1
CHECAPIT	1	0	0	0	0	0	0	0	0	0	0	0	0	0	0	0	0	0	0	1	0	0	1	1	1
CHERUBRU	1	0	0	0	0	0	0	0	0	0	0	0	0	0	0	0	0	0	0	1	0	0	1	1	1
CICMACUL	1	0	0	0	0	0	1	0	0	0	0	0	0	0	0	0	0	0	0	1	0	1	1	1	1
CIRARVEN	1	0	0	0	0	0	0	0	0	0	0	0	1	0	0	0	0	0	1	0	0	1	0	1	1
CIRVULGA	1	0	0	0	0	0	0	0	0	0	0	0	0	0	0	0	0	0	0	0	1	1	0	1	1
COLLINEA	1	0	0	0	0	0	0	0	0	0	0	0	0	0	0	0	0	0	0	1	0	0	1	1	1
COMPALUS	1	0	0	0	0	0	1	0	0	0	0	0	1	0	0	0	0	1	0	0	0	0	0	1	0
CORSERIC	0	0	0	0	1	0	0	0	0	0	0	0	0	0	0	0	0	1	0	0	0	0	0	1	0
CRETECTO	1	0	0	0	0	0	0	0	0	0	0	0	0	0	0	0	0	0	0	0	1	1	0	1	1
DESCESPI	0	1	0	0	0	0	0	0	0	1	0	0	0	0	0	1	0	1	0	0	0	1	0	0	0
DESSOPHI	1	0	0	0	0	0	0	0	0	0	0	0	0	0	0	0	0	0	0	0	1	1	1	1	1
ECHCRUSG	0	1	0	0	0	0	0	0	0	1	0	0	0	0	0	0	1	0	0	0	1	0	1	0	0
ELACOMMU	0	0	0	0	1	0	0	0	0	0	0	0	1	1	0	0	0	1	0	0	0	0	0	1	0
ELEACICU	0	1	0	0	0	0	0	0	0	1	0	0	1	0	0	1	0	1	0	0	0	1	1	1	1
ELEPALUS	0	1	0	0	0	0	0	0	0	1	0	0	1	0	0	1	0	1	0	0	0	1	1	1	1
ELYREPEN	0	1	0	0	0	0	0	0	0	1	0	0	1	0	0	0	1	0	1	0	0	0	0	1	0
ELYTRACH	0	1	0	0	0	0	0	0	0	1	0	0	0	0	0	1	0	1	0	0	0	0	0	1	0
EPICAMPE	1	0	0	0	0	0	0	0	0	0	0	0	0	0	0	0	0	0	0	1	0	0	0	1	0
EPICILIA	1	0	0	0	0	0	0	0	0	0	0	0	1	0	0	0	0	1	0	0	0	1	0	0	0
EPILEPTO	1	0	0	0	0	0	0	0	0	0	0	0	1	0	0	0	0	1	0	0	0	1	0	0	0
EPIPALUS	1	0	0	0	0	0	0	0	0	0	0	0	1	0	0	0	0	1	0	0	0	1	0	0	0
EQUARVEN	0	1	0	0	0	0	0	0	0	1	0	0	1	0	0	1	0	1	0	0	0	1	0	1	1
EQUFLUVI	0	1	0	0	0	0	0	0	0	1	0	0	1	0	0	1	0	1	0	0	0	1	0	1	1
EQUHYMAL	0	1	0	0	0	0	0	0	0	1	0	0	1	0	0	1	0	1	0	0	0	1	0	1	1
EQUPALUS	0	1	0	0	0	0	0	0	0	1	0	0	1	0	0	1	0	1	0	0	0	1	0	1	1
EQUPRATE	0	1	0	0	0	0	0	0	0	1	0	0	1	0	0	1	0	1	0	0	0	1	0	1	1
ERIGRACI	0	1	0	0	0	0	0	0	0	1	0	0	0	0	0	1	0	1	0	0	0	1	0	0	0
ERILONCH	1	0	0	0	0	0	0	0	0	0	0	0	0	0	0	0	0	0	0	1	0	1	0	0	0
ERIPHILA	1	0	0	0	0	0	0	0	0	0	0	0	0	0	0	0	0	0	0	1	0	1	0	0	0
ERUGALLI	1	0	0	0	0	0	0	0	0	0	0	0	0	0	0	0	0	0	0	0	1	1	0	1	1
ERYCHEIR	1	0	0	0	0	0	0	0	0	0	0	0	0	0	0	0	0	0	0	1	0	1	1	0	1
EURCONSP	1	0	0	0	0	0	0	0	0	0	0	0	0	0	0	0	0	1	0	0	0	1	0	0	0
FAGESCUL	1	0	0	0	0	0	0	0	0	0	0	0	0	0	0	0	0	0	0	0	1	1	0	0	0
FALCONVO	0	0	1	0	0	0	0	0	0	0	0	0	0	0	0	0	0	0	0	0	1	1	1	1	1
FALSCAND	0	0	1	0	0	0	0	0	0	0	0	0	0	0	0	0	0	0	1	0	0	1	1	1	1
FESSAXIM	0	1	0	0	0	0	0	0	0	1	0	0	0	0	0	1	0	1	0	0	0	1	0	1	1
FRAVESCA	1	0	0	0	0	0	0	0	0	0	0	0	1	0	0	0	0	1	0	0	0	0	0	1	0
FRAVIRGI	1	0	0	0	0	0	0	0	0	0	0	0	1	0	0	0	0	1	0	0	0	0	0	1	0
GALTETRA	1	0	0	0	0	0	0	0	0	0	0	0	0	0	0	0	0	0	0	0	1	1	1	0	1
GALTRIFI	1	0	0	0	0	0	0	0	0	0	0	0	0	0	0	0	0	1	0	0	0	0	0	1	0
GALTRIFL	1	0	0	0	0	0	0	0	0	0	0	0	1	0	0	0	0	1	0	0	0	0	0	1	0
GEUALEPP	1	0	0	0	0	0	0	0	0	0	0	0	0	0	0	0	0	1	0	0	0	0	0	1	0
GEUMACRO	1	0	0	0	0	0	0	0	0	0	0	0	0	0	0	0	0	1	0	0	0	0	0	1	0
GEURIVAL	1	0	0	0	0	0	0	0	0	0	0	0	0	0	0	0	0	1	0	0	0	0	0	1	0
GLYBOREA	0	1	0	0	0	0	0	0	0	1	0	0	1	0	0	1	0	1	0	0	0	0	1	0	0
GLYGRAND	0	1	0	0	0	0	0	0	0	1	0	0	1	0	0	1	0	1	0	0	0	0	1	0	0
GLYSTRIA	0	1	0	0	0	0	0	0	0	1	0	0	1	0	0	1	0	1	0	0	0	0	1	0	0
GRANEGLE	1	0	0	0	0	0	0	0	0	0	0	0	0	0	0	0	0	0	0	1	0	1	0	0	0
GRISQUAR	1	0	0	0	0	0	0	0	0	0	0	0	0	0	0	0	0	0	0	1	0	1	0	0	0
HIEUMBAL	1	0	0	0	0	0	0	0	0	0	0	0	0	0	0	0	0	1	0	0	0	1	0	1	1
HIPVULGA	0	0	0	0	0	0	1	0	0	0	0	0	1	0	0	0	0	1	0	0	0	0	1	0	0
HORJUBAT	0	1	0	0	0	0	0	0	0	1	0	0	0	0	0	1	0	1	0	0	0	1	0	1	1
HORVULGA	0	1	0	0	0	0	0	0	0	1	0	0	0	0	0	0	1	0	0	0	1	0	0	1	0
JUNBALTI	0	1	0	0	0	0	0	0	0	1	0	0	1	0	0	1	0	1	0	0	0	1	0	0	0
JUNLONGI	0	1	0	0	0	0	0	0	0	1	0	0	1	0	0	1	0	1	0	0	0	1	0	0	0
JUNNODOS	0	1	0	0	0	0	0	0	0	1	0	0	1	0	0	1	0	1	0	0	0	1	0	0	0
JUNVASEY	0	1	0	0	0	0	0	0	0	1	0	0	1	0	0	1	0	1	0	0	0	1	0	0	0
KRALANAT	1	0	0	0	0	0	0	0	0	0	0	0	0	0	0	0	0	1	0	0	0	1	0	0	0
LACSERRI	1	0	0	0	0	0	0	0	0	0	0	0	0	0	0	0	0	0	0	0	1	1	1	0	1
LATOCHRO	0	0	1	0	0	0	0	0	0	0	0	0	1	1	0	0	0	1	0	0	0	0	1	1	1
LEMMINOR	0	0	0	0	0	0	0	0	1	0	0	0	0	0	0	0	0	0	0	0	0	0	1	0	0
LEMTRISU	0	0	0	0	0	0	0	0	1	0	0	0	0	0	0	0	0	0	0	1	0	0	1	0	0
LINUSITA	1	0	0	0	0	0	0	0	0	0	0	0	0	0	0	0	0	0	0	0	1	0	1	0	0
LYCASPER	1	0	0	0	0	0	0	0	0	0	0	0	0	0	0	0	0	1	0	0	0	0	1	0	0
LYSCILIA	1	0	0	0	0	0	0	0	0	0	0	0	1	0	0	0	0	1	0	0	0	0	1	0	0
LYSMARIT	1	0	0	0	0	0	0	0	0	0	0	0	1	0	0	0	0	1	0	0	0	0	1	1	1
LYSTHYRS	1	0	0	0	0	0	0	0	0	0	0	0	1	0	0	0	0	1	0	0	0	0	1	0	0
MAISTELL	1	0	0	0	0	0	0	0	0	0	0	0	1	0	0	0	0	1	0	0	0	0	0	1	0
MALNEGLE	1	0	0	0	0	0	0	0	0	0	0	0	0	0	0	0	0	0	0	0	1	0	1	0	0
MEDSATIV	1	0	0	0	0	0	0	0	0	0	0	0	0	1	0	0	0	0	1	0	0	0	0	1	0
MELALBUS	1	0	0	0	0	0	0	0	0	0	0	0	0	1	0	0	0	0	0	0	1	0	1	1	1
MENARVEN	1	0	0	0	0	0	0	0	0	0	0	0	1	0	0	0	0	1	0	0	0	0	1	0	0
MONNUTTA	1	0	0	0	0	0	0	0	0	0	0	0	0	0	0	0	0	0	0	1	0	0	1	0	0
MUHRICHA	0	1	0	0	0	0	0	0	0	1	0	0	1	0	0	1	0	1	0	0	0	1	0	0	0
MULOBLON	1	0	0	0	0	0	0	0	0	0	0	0	0	0	0	0	0	1	0	0	0	1	0	0	0
PENPROCE	1	0	0	0	0	0	0	0	0	0	0	0	0	0	0	0	0	1	0	0	0	1	0	0	0
PERAMPHI	1	0	0	0	0	0	1	0	0	0	0	0	1	0	1	0	0	1	0	0	0	0	1	1	1
PERLAPAT	1	0	0	0	0	0	0	0	0	0	0	0	0	0	1	0	0	0	0	1	0	0	1	1	1
PETFRIGI	1	0	0	0	0	0	0	0	0	0	0	0	1	0	0	0	0	1	0	0	0	1	0	0	0
PHAARUND	0	1	0	0	0	0	0	0	0	1	0	0	1	0	1	1	0	1	0	0	0	1	1	0	1
PHLPRATE	0	1	0	0	0	0	0	0	0	1	0	0	0	0	0	0	1	0	1	0	0	1	0	1	1
PLAHYPER	1	0	0	0	0	0	0	0	0	0	0	0	0	0	0	0	0	1	0	0	0	1	1	0	1
PLAMAJOR	1	0	0	0	0	0	0	0	0	0	0	0	0	0	0	0	0	0	1	0	0	0	1	1	1
PLASCOUL	1	0	0	0	0	0	0	0	0	0	0	0	0	0	0	0	0	0	0	1	0	0	0	1	0
POAPALUS	0	1	0	0	0	0	0	0	0	1	0	0	0	0	0	1	0	1	0	0	0	1	0	0	0
POAPRATE	0	1	0	0	0	0	0	0	0	1	0	0	1	0	0	1	0	1	0	0	0	1	0	0	0
POLAVICU	1	0	0	0	0	0	0	0	0	0	0	0	0	0	0	0	0	0	0	0	1	0	1	1	1
POLRAMOS	1	0	0	0	0	0	0	0	0	0	0	0	0	0	0	0	0	0	0	1	0	0	1	1	1
POPBALSA	0	0	0	1	0	0	0	0	0	0	0	0	0	0	0	0	0	1	0	0	0	1	0	0	0
POPTREMU	0	0	0	1	0	0	0	0	0	0	0	0	1	0	0	0	0	1	0	0	0	1	0	0	0
POTANSER	1	0	0	0	0	0	0	0	0	0	0	0	1	0	0	0	0	1	0	0	0	0	1	1	1
POTGRAMI	0	0	0	0	0	0	0	1	0	0	0	0	0	0	0	0	0	1	0	0	0	0	1	0	0
POTNORVE	1	0	0	0	0	0	0	0	0	0	0	0	0	0	0	0	0	0	0	1	0	1	0	1	1
POTRICHA	0	0	0	0	0	0	0	1	0	0	0	0	1	0	0	0	0	1	0	0	0	0	1	0	0
POTRIVAL	1	0	0	0	0	0	0	0	0	0	0	0	1	0	0	0	0	0	0	1	0	1	0	1	1
PYRASARI	1	0	0	0	0	0	0	0	0	0	0	0	1	0	0	0	0	1	0	0	0	0	1	0	0
RANAQUAT	0	0	0	0	0	0	1	0	0	0	0	0	0	0	0	0	0	1	0	0	0	0	1	1	1
RANCYMBA	1	0	0	0	0	0	0	0	0	0	0	0	0	0	0	0	0	1	0	0	0	0	1	1	1
RANGMELI	1	0	0	0	0	0	1	0	0	0	0	0	1	0	0	0	0	1	0	0	0	0	1	1	1
RANMACOU	1	0	0	0	0	0	0	0	0	0	0	0	0	0	0	0	0	1	0	0	0	0	1	1	1
RANSCELE	1	0	0	0	0	0	0	0	0	0	0	0	0	0	0	0	0	0	0	1	0	0	1	1	1
RIBLACUS	0	0	0	0	0	1	0	0	0	0	0	0	0	0	0	0	0	1	0	0	0	0	0	1	0
RIBOXYAC	0	0	0	0	0	1	0	0	0	0	0	0	0	0	0	0	0	1	0	0	0	0	0	1	0
RORPALUS	1	0	0	0	0	0	0	0	0	0	0	0	0	0	0	0	0	0	0	1	0	0	1	1	1
ROSACICU	0	0	0	0	0	1	0	0	0	0	0	0	0	0	0	0	0	1	0	0	0	0	0	1	0
RUBPUBES	1	0	0	0	0	0	0	0	0	0	0	0	1	0	0	0	0	1	0	0	0	0	0	1	0
RUBSACHA	0	0	0	0	1	0	0	0	0	0	0	0	0	0	0	0	0	1	0	0	0	0	0	1	0
RUMBRITA	1	0	0	0	0	0	0	0	0	0	0	0	0	0	0	0	0	1	0	0	0	1	1	1	1
RUMCRISP	1	0	0	0	0	0	0	0	0	0	0	0	0	0	0	0	0	0	1	0	0	1	1	1	1
RUMFUEGI	1	0	0	0	0	0	0	0	0	0	0	0	0	0	0	0	0	0	0	1	0	0	1	1	1
RUMOCCID	1	0	0	0	0	0	0	0	0	0	0	0	0	0	0	0	0	1	0	0	0	0	1	1	1
RUMSALIC	1	0	0	0	0	0	0	0	0	0	0	0	0	0	0	0	0	1	0	0	0	0	1	1	1
SAGCUNEA	1	0	0	0	0	0	0	0	0	1	0	0	0	0	0	0	0	1	0	0	0	0	1	1	1
SALBEBBI	0	0	0	0	1	0	0	0	0	0	0	0	0	0	0	0	0	1	0	0	0	1	1	0	1
SALDISCO	0	0	0	0	1	0	0	0	0	0	0	0	0	0	0	0	0	1	0	0	0	1	1	0	1
SALEXIGU	0	0	0	0	1	0	0	0	0	0	0	0	0	0	0	0	0	1	0	0	0	1	1	0	1
SALIX_SP	0	0	0	0	0	1	0	0	0	0	0	0			0	0	0	1	1	0	0	1	1	0	1
SALLASIA	0	0	0	0	1	0	0	0	0	0	0	0	0	0	0	0	0	1	0	0	0	1	1	0	1
SALLUCID	0	0	0	0	1	0	0	0	0	0	0	0	0	0	0	0	0	1	0	0	0	1	1	0	1
SALMACCA	0	0	0	0	1	0	0	0	0	0	0	0	0	0	0	0	0	1	0	0	0	1	1	0	1
SALPETIO	0	0	0	0	1	0	0	0	0	0	0	0	0	0	0	0	0	1	0	0	0	1	1	0	1
SALPLANI	0	0	0	0	1	0	0	0	0	0	0	0	0	0	0	0	0	1	0	0	0	1	1	0	1
SALPSEUD	0	0	0	0	1	0	0	0	0	0	0	0	0	0	0	0	0	1	0	0	0	1	1	0	1
SALPYRIF	0	0	0	0	1	0	0	0	0	0	0	0	0	0	0	0	0	1	0	0	0	1	1	0	1
SALRUBRA	1	0	0	0	0	0	0	0	0	0	0	0	0	0	0	0	0	0	0	1	0	0	1	1	1
SALSERIS	0	0	0	0	1	0	0	0	0	0	0	0	0	0	0	0	0	1	0	0	0	1	1	0	1
SCHACUTU	0	1	0	0	0	0	0	0	0	0	1	0	1	0	1	1	0	1	0	0	0	1	1	0	1
SCHPUNGE	0	1	0	0	0	0	0	0	0	1	0	0	1	0	1	1	0	1	0	0	0	1	1	0	1
SCHTABER	0	1	0	0	0	0	0	0	0	0	1	0	1	0	1	1	0	1	0	0	0	1	1	0	1
SCIMICRO	0	1	0	0	0	0	0	0	0	1	0	0	1	0	1	1	0	1	0	0	0	0	1	0	0
SCOFESTU	0	1	0	0	0	0	0	0	0	1	0	0	1	0	0	1	0	1	0	0	0	0	1	0	0
SCUGALER	1	0	0	0	0	0	0	0	0	0	0	0	1	0	0	0	0	1	0	0	0	0	1	0	0
SENVULGA	1	0	0	0	0	0	0	0	0	0	0	0	0	0	0	0	0	0	0	0	1	1	0	1	1
SISMONTA	1	0	0	0	0	0	0	0	0	0	0	0	0	0	0	0	0	1	0	0	0	0	0	1	0
SIUSUAVE	1	0	0	0	0	0	1	0	0	0	0	0	0	0	0	0	0	1	0	0	0	0	1	0	0
SOLALTIS	1	0	0	0	0	0	0	0	0	0	0	0	1	0	0	0	0	1	0	0	0	1	0	0	0
SONARVEN	1	0	0	0	0	0	0	0	0	0	0	0	1	0	0	0	0	0	1	0	0	1	0	1	1
SONASPER	1	0	0	0	0	0	0	0	0	0	0	0	0	0	0	0	0	0	0	0	1	1	0	1	1
SONOLERA	1	0	0	0	0	0	0	0	0	0	0	0	0	0	0	0	0	0	0	0	1	1	0	1	1
SPAANGUS	0	1	0	0	0	0	0	0	0	1	0	0	1	0	1	1	0	1	0	0	0	0	1	0	0
SPAEURYC	0	1	0	0	0	0	0	0	0	1	0	0	1	0	1	1	0	1	0	0	0	0	1	0	0
SPESALIN	1	0	0	0	0	0	0	0	0	0	0	0	0	0	0	0	0	0	0	1	0	1	1	0	1
SPHINTER	0	1	0	0	0	0	0	0	0	1	0	0	0	0	0	1	0	1	0	0	0	1	0	0	0
SPOCRYPT	0	1	0	0	0	0	0	0	0	1	0	0	0	0	0	1	0	1	0	0	0	1	0	0	0
STAPILOS	1	0	0	0	0	0	0	0	0	0	0	0	1	0	0	0	0	1	0	0	0	0	1	0	0
STELONGI	1	0	0	0	0	0	0	0	0	0	0	0	0	0	0	0	0	1	0	0	0	0	1	1	1
STEMEDIA	1	0	0	0	0	0	0	0	0	0	0	0	0	0	0	0	0	0	0	0	1	0	1	1	1
SUACALCE	1	0	0	0	0	0	0	0	0	0	0	0	0	0	0	0	0	0	0	1	0	0	1	0	0
SYMBOREA	1	0	0	0	0	0	0	0	0	0	0	0	1	0	0	0	0	1	0	0	0	1	0	0	0
SYMERICO	1	0	0	0	0	0	0	0	0	0	0	0	0	0	0	0	0	1	0	0	0	1	0	0	0
SYMLANCE	1	0	0	0	0	0	0	0	0	0	0	0	1	0	0	0	0	1	0	0	0	1	0	0	0
SYMOCCID	0	0	0	0	0	1	0	0	0	0	0	0	0	0	0	0	0	1	0	0	0	0	0	1	0
SYMPUNIC	1	0	0	0	0	0	0	0	0	0	0	0	0	0	0	0	0	1	0	0	0	1	0	0	0
TANVULGA	1	0	0	0	0	0	0	0	0	0	0	0	1	0	0	0	0	0	1	0	0	1	1	1	1
TAROFFIC	1	0	0	0	0	0	0	0	0	0	0	0	0	0	0	0	0	0	1	0	0	1	0	1	1
TEPPALUS	1	0	0	0	0	0	0	0	0	0	0	0	0	0	0	0	0	0	0	1	0	1	0	0	0
THLARVEN	1	0	0	0	0	0	0	0	0	0	0	0	0	0	0	0	0	0	0	0	1	1	1	1	1
TRADUBIU	1	0	0	0	0	0	0	0	0	0	0	0	0	0	0	0	0	0	0	0	1	1	0	1	1
TRIHYBRI	1	0	0	0	0	0	0	0	0	0	0	0	0	1	0	0	0	0	1	0	0	1	0	1	1
TRIMARIT	1	0	0	0	0	0	0	0	0	0	0	0	1	0	0	0	0	1	0	0	0	0	1	0	0
TYPLATIF	0	1	0	0	0	0	0	0	0	0	1	0	1	0	1	1	0	1	0	0	0	1	0	0	0
URTDIOCA	1	0	0	0	0	0	0	0	0	0	0	0	1	0	0	0	0	1	0	0	0	1	1	1	1
UTRVULGA	0	0	0	0	0	0	0	0	0	0	0	1	0	0	0	0	0	1	0	0	0	0	1	0	0
VERPEREG	1	0	0	0	0	0	0	0	0	0	0	0	0	0	0	0	0	0	0	1	0	1	0	1	1
VERSCUTE	1	0	0	0	0	0	0	0	0	0	0	0	1	0	0	0	0	1	0	0	0	1	0	1	1
VICAMERI	0	0	1	0	0	0	0	0	0	0	0	0	0	1	0	0	0	1	0	0	0	1	0	1	1
VIOADUNC	1	0	0	0	0	0	0	0	0	0	0	0	1	0	0	0	0	1	0	0	0	1	0	1	1
VIOCANAD	1	0	0	0	0	0	0	0	0	0	0	0	1	0	0	0	0	1	0	0	0	1	0	1	1
VIOSOROR	1	0	0	0	0	0	0	0	0	0	0	0	1	0	0	0	0	1	0	0	0	1	0	1	1
